# Exposure to paired blue light and nutrient alters aversive responses in Physarum polycephalum

**DOI:** 10.64898/2026.09.09.750388

**Authors:** Qiuran Wang, Niels Gaspers, Tobias Schlicht, Liberty Severs

**Affiliations:** Institute for Philosophy II, Ruhr-University Bochum; Faculty of Sciences, University of Lisbon

**Keywords:** Physarum polycephalum, Pavlovian conditioning, associative learning, basal cognition

## Abstract

Whilst forms of non-associative learning such as habituation are widely reported in single-celled organisms, whether associative learning is possible in systems without a nervous system is contested. In this study, we implemented a conditioning paradigm in the acellular slime mould *Physarum polycephalum* through repeated pairings of nutrients with an aversive blue light stimulus. We first established that blue light is aversive under our conditioning protocol, slowing migration and producing broader, less directed growth, confirming its well documented effect on behaviour. Subjects were then trained in up to four training sessions by placing an oat stimulus inside a region with blue light before testing with the light presented alone. Trained subjects were more likely to reach the blue light region compared to untrained controls, with shorter latency, suggesting that *Physarum polycephalum* weakens its avoidance of blue light after the region has repeatedly coincided with a nutrient. However, engagement did not strengthen with additional pairings, a pattern that admits multiple competing explanations in which associative and non-associative processes plausibly contribute to more transient associative-like effects. We conclude that a history of co-presentation is sufficient to relax an aversive response in *Physarum* but cannot, within the present study, attribute that change to associative learning.
