## Supplemental Table 2 for "Exposure to paired blue light and nutrient alters aversive responses in Physarum polycephalum"

### Sheet: Sheet1
Feature	Test	GroupA	GroupA summary	GroupB	GroupB summary	mean_diff	CI_2.5%	CI_97.5%	P(GroupA>GroupB)	Evidence (GroupA>GroupB)	P(GroupA<GroupB)	Evidence (GroupA < GroupB)	P(difference)
area_mean	Bayesian Mann-Whitney	neutral	566.44 [547.87–865.11]	oat	655.82 [558.77–780.53]	62.1655	-483.545	860.717	0.5	no evidence	0.5	no evidence	0
area_mean	Bayesian Mann-Whitney	neutral	566.44 [547.87–865.11]	bluelight	993.06 [874.96–1065.34]	-270.798	-1228.18	545.294	0.23	no evidence	0.77	moderate	0.54
area_mean	Bayesian Mann-Whitney	neutral	566.44 [547.87–865.11]	testing	865.82 [628.09–1047.19]	-131.267	-762.186	780.232	0.29	no evidence	0.71	weak	0.42
area_mean	Bayesian Mann-Whitney	neutral	566.44 [547.87–865.11]	training	922.30 [778.95–1064.05]	-168.07	-766.064	676.537	0.3	no evidence	0.7	weak	0.4
area_mean	Bayesian Mann-Whitney	oat	655.82 [558.77–780.53]	bluelight	993.06 [874.96–1065.34]	-333.523	-1229.86	257.953	0.14	no evidence	0.86	moderate	0.72
area_mean	Bayesian Mann-Whitney	oat	655.82 [558.77–780.53]	testing	865.82 [628.09–1047.19]	-190.504	-774.438	352.592	0.29	no evidence	0.71	weak	0.42
area_mean	Bayesian Mann-Whitney	oat	655.82 [558.77–780.53]	training	922.30 [778.95–1064.05]	-228.502	-764.073	403.85	0.22	no evidence	0.78	moderate	0.56
area_mean	Bayesian Mann-Whitney	bluelight	993.06 [874.96–1065.34]	testing	865.82 [628.09–1047.19]	143.813	-523.281	1149.38	0.66	weak	0.34	no evidence	0.32
area_mean	Bayesian Mann-Whitney	bluelight	993.06 [874.96–1065.34]	training	922.30 [778.95–1064.05]	103.528	-513.364	989.984	0.56	no evidence	0.44	no evidence	0.12
area_mean	Bayesian Mann-Whitney	testing	865.82 [628.09–1047.19]	training	922.30 [778.95–1064.05]	-37.8869	-601.489	633.954	0.44	no evidence	0.56	no evidence	0.12
area_max	Bayesian ANOVA	neutral	1781.60 ± 641.61	oat	1355.90 ± 315.82	415.898	-91.675	931.132	0.95	strong	0.05	no evidence	0.9
area_max	Bayesian ANOVA	neutral	1781.60 ± 641.61	bluelight	2110.50 ± 497.07	-320.081	-822.993	190.266	0.11	no evidence	0.89	moderate	0.78
area_max	Bayesian ANOVA	neutral	1781.60 ± 641.61	testing	1841.43 ± 607.90	-58.2236	-468.173	354.285	0.39	no evidence	0.61	no evidence	0.22
area_max	Bayesian ANOVA	neutral	1781.60 ± 641.61	training	1732.04 ± 521.93	49.3648	-376.475	468.061	0.59	no evidence	0.41	no evidence	0.18
area_max	Bayesian ANOVA	oat	1355.90 ± 315.82	bluelight	2110.50 ± 497.07	-735.979	-1249.18	-237.444	0	no evidence	1	decisive	1
area_max	Bayesian ANOVA	oat	1355.90 ± 315.82	testing	1841.43 ± 607.90	-474.122	-882.374	-62.1234	0.01	no evidence	0.99	decisive	0.98
area_max	Bayesian ANOVA	oat	1355.90 ± 315.82	training	1732.04 ± 521.93	-366.533	-794.39	56.8232	0.05	no evidence	0.95	strong	0.9
area_max	Bayesian ANOVA	bluelight	2110.50 ± 497.07	testing	1841.43 ± 607.90	261.858	-148.742	674.816	0.9	moderate	0.1	no evidence	0.8
area_max	Bayesian ANOVA	bluelight	2110.50 ± 497.07	training	1732.04 ± 521.93	369.446	-53.7705	793.403	0.96	strong	0.04	no evidence	0.92
area_max	Bayesian ANOVA	testing	1841.43 ± 607.90	training	1732.04 ± 521.93	107.588	-199.369	404.578	0.76	moderate	0.24	no evidence	0.52
area_sed	Bayesian Mann-Whitney	neutral	87291.50 [59401.50–111434.75]	oat	15135.50 [8905.25–27872.75]	74598.5	18964	153644	1	decisive	0	no evidence	1
area_sed	Bayesian Mann-Whitney	neutral	87291.50 [59401.50–111434.75]	bluelight	53273.00 [46477.00–81067.25]	34424.1	-38450	119409	0.84	moderate	0.16	no evidence	0.68
area_sed	Bayesian Mann-Whitney	neutral	87291.50 [59401.50–111434.75]	testing	38411.50 [6974.25–63941.75]	54438.9	-50995	156190	0.85	moderate	0.15	no evidence	0.7
area_sed	Bayesian Mann-Whitney	neutral	87291.50 [59401.50–111434.75]	training	18251.00 [11299.00–41422.00]	64759.6	-18314	150506	0.92	strong	0.08	no evidence	0.84
area_sed	Bayesian Mann-Whitney	oat	15135.50 [8905.25–27872.75]	bluelight	53273.00 [46477.00–81067.25]	-40192.7	-88237	22950	0.08	no evidence	0.92	strong	0.84
area_sed	Bayesian Mann-Whitney	oat	15135.50 [8905.25–27872.75]	testing	38411.50 [6974.25–63941.75]	-20269.8	-105488	32746	0.36	no evidence	0.64	no evidence	0.28
area_sed	Bayesian Mann-Whitney	oat	15135.50 [8905.25–27872.75]	training	18251.00 [11299.00–41422.00]	-9897.06	-73855	29498	0.42	no evidence	0.58	no evidence	0.16
area_sed	Bayesian Mann-Whitney	bluelight	53273.00 [46477.00–81067.25]	testing	38411.50 [6974.25–63941.75]	19833.9	-69576	90160	0.69	weak	0.31	no evidence	0.38
area_sed	Bayesian Mann-Whitney	bluelight	53273.00 [46477.00–81067.25]	training	18251.00 [11299.00–41422.00]	30258.2	-46372	87928	0.77	moderate	0.23	no evidence	0.54
area_sed	Bayesian Mann-Whitney	testing	38411.50 [6974.25–63941.75]	training	18251.00 [11299.00–41422.00]	10253.3	-74020	102031	0.55	no evidence	0.45	no evidence	0.1
area_sd	Bayesian ANOVA	neutral	348.78 ± 124.67	oat	346.53 ± 106.40	1.54344	-137.392	137.645	0.51	no evidence	0.49	no evidence	0.02
area_sd	Bayesian ANOVA	neutral	348.78 ± 124.67	bluelight	493.37 ± 150.53	-140.956	-280.076	-2.92132	0.02	no evidence	0.98	strong	0.96
area_sd	Bayesian ANOVA	neutral	348.78 ± 124.67	testing	464.00 ± 173.61	-113.253	-228.769	1.29521	0.03	no evidence	0.97	strong	0.94
area_sd	Bayesian ANOVA	neutral	348.78 ± 124.67	training	430.94 ± 147.43	-80.4494	-196.737	35.5948	0.09	no evidence	0.91	strong	0.82
area_sd	Bayesian ANOVA	oat	346.53 ± 106.40	bluelight	493.37 ± 150.53	-142.5	-279.644	-2.95042	0.02	no evidence	0.98	strong	0.96
area_sd	Bayesian ANOVA	oat	346.53 ± 106.40	testing	464.00 ± 173.61	-114.796	-230.881	3.22133	0.03	no evidence	0.97	strong	0.94
area_sd	Bayesian ANOVA	oat	346.53 ± 106.40	training	430.94 ± 147.43	-81.9928	-200.051	35.9346	0.08	no evidence	0.92	strong	0.84
area_sd	Bayesian ANOVA	bluelight	493.37 ± 150.53	testing	464.00 ± 173.61	27.7034	-85.506	143.887	0.68	weak	0.32	no evidence	0.36
area_sd	Bayesian ANOVA	bluelight	493.37 ± 150.53	training	430.94 ± 147.43	60.5069	-52.9785	175.344	0.85	moderate	0.15	no evidence	0.7
area_sd	Bayesian ANOVA	testing	464.00 ± 173.61	training	430.94 ± 147.43	32.8035	-51.2805	118.235	0.78	moderate	0.22	no evidence	0.56
perimeter_mean	Bayesian Mann-Whitney	neutral	291.54 [265.08–407.80]	oat	246.03 [213.24–314.67]	83.6582	-167.995	447.14	0.69	weak	0.31	no evidence	0.38
perimeter_mean	Bayesian Mann-Whitney	neutral	291.54 [265.08–407.80]	bluelight	356.00 [303.05–442.43]	-41.7961	-492.905	350.387	0.36	no evidence	0.64	no evidence	0.28
perimeter_mean	Bayesian Mann-Whitney	neutral	291.54 [265.08–407.80]	testing	336.57 [192.72–436.52]	10.5811	-432.84	468.29	0.52	no evidence	0.48	no evidence	0.04
perimeter_mean	Bayesian Mann-Whitney	neutral	291.54 [265.08–407.80]	training	321.03 [250.67–433.26]	19.6412	-296.762	410.095	0.51	no evidence	0.49	no evidence	0.02
perimeter_mean	Bayesian Mann-Whitney	oat	246.03 [213.24–314.67]	bluelight	356.00 [303.05–442.43]	-126.468	-550.005	123.26	0.17	no evidence	0.83	moderate	0.66
perimeter_mean	Bayesian Mann-Whitney	oat	246.03 [213.24–314.67]	testing	336.57 [192.72–436.52]	-73.5533	-432.439	241.163	0.37	no evidence	0.63	no evidence	0.26
perimeter_mean	Bayesian Mann-Whitney	oat	246.03 [213.24–314.67]	training	321.03 [250.67–433.26]	-64.9873	-336.067	200.682	0.34	no evidence	0.66	weak	0.32
perimeter_mean	Bayesian Mann-Whitney	bluelight	356.00 [303.05–442.43]	testing	336.57 [192.72–436.52]	52.6908	-338.816	571.155	0.59	no evidence	0.41	no evidence	0.18
perimeter_mean	Bayesian Mann-Whitney	bluelight	356.00 [303.05–442.43]	training	321.03 [250.67–433.26]	62.4562	-246.018	497.647	0.61	no evidence	0.39	no evidence	0.22
perimeter_mean	Bayesian Mann-Whitney	testing	336.57 [192.72–436.52]	training	321.03 [250.67–433.26]	9.86736	-371.771	428.028	0.51	no evidence	0.49	no evidence	0.02
perimeter_max	Bayesian ANOVA	neutral	865.83 ± 295.53	oat	669.96 ± 181.58	192.08	-116.848	494.11	0.89	moderate	0.11	no evidence	0.78
perimeter_max	Bayesian ANOVA	neutral	865.83 ± 295.53	bluelight	946.26 ± 280.27	-79.043	-391.601	237.455	0.31	no evidence	0.69	weak	0.38
perimeter_max	Bayesian ANOVA	neutral	865.83 ± 295.53	testing	860.96 ± 432.58	3.84145	-248.895	261.227	0.51	no evidence	0.49	no evidence	0.02
perimeter_max	Bayesian ANOVA	neutral	865.83 ± 295.53	training	827.12 ± 321.30	37.8103	-228.022	303.091	0.61	no evidence	0.39	no evidence	0.22
perimeter_max	Bayesian ANOVA	oat	669.96 ± 181.58	bluelight	946.26 ± 280.27	-271.123	-580.964	40.0588	0.04	no evidence	0.96	strong	0.92
perimeter_max	Bayesian ANOVA	oat	669.96 ± 181.58	testing	860.96 ± 432.58	-188.239	-441.29	68.8399	0.07	no evidence	0.93	strong	0.86
perimeter_max	Bayesian ANOVA	oat	669.96 ± 181.58	training	827.12 ± 321.30	-154.27	-415.289	113.002	0.13	no evidence	0.87	moderate	0.74
perimeter_max	Bayesian ANOVA	bluelight	946.26 ± 280.27	testing	860.96 ± 432.58	82.8844	-177.285	346.109	0.74	weak	0.26	no evidence	0.48
perimeter_max	Bayesian ANOVA	bluelight	946.26 ± 280.27	training	827.12 ± 321.30	116.853	-152.174	383.168	0.81	moderate	0.19	no evidence	0.62
perimeter_max	Bayesian ANOVA	testing	860.96 ± 432.58	training	827.12 ± 321.30	33.9689	-164.72	231.836	0.64	no evidence	0.36	no evidence	0.28
perimeter_sed	Bayesian Mann-Whitney	neutral	56275.55 [41360.14–74897.68]	oat	11350.48 [7024.96–21515.00]	46637.4	9979.44	95237	1	decisive	0	no evidence	1
perimeter_sed	Bayesian Mann-Whitney	neutral	56275.55 [41360.14–74897.68]	bluelight	33899.55 [32158.95–49955.61]	23148.4	-26326.4	77078.9	0.85	moderate	0.15	no evidence	0.7
perimeter_sed	Bayesian Mann-Whitney	neutral	56275.55 [41360.14–74897.68]	testing	27259.29 [6099.90–44054.03]	34135.4	-28266.1	96434.7	0.84	moderate	0.16	no evidence	0.68
perimeter_sed	Bayesian Mann-Whitney	neutral	56275.55 [41360.14–74897.68]	training	12142.06 [6844.35–25452.50]	41700.3	-12009.2	95596.8	0.91	strong	0.09	no evidence	0.82
perimeter_sed	Bayesian Mann-Whitney	oat	11350.48 [7024.96–21515.00]	bluelight	33899.55 [32158.95–49955.61]	-23452.1	-60486.4	18313.3	0.11	no evidence	0.89	moderate	0.78
perimeter_sed	Bayesian Mann-Whitney	oat	11350.48 [7024.96–21515.00]	testing	27259.29 [6099.90–44054.03]	-12520.6	-65765.4	25378.2	0.38	no evidence	0.62	no evidence	0.24
perimeter_sed	Bayesian Mann-Whitney	oat	11350.48 [7024.96–21515.00]	training	12142.06 [6844.35–25452.50]	-4992.93	-49038.9	24121.6	0.46	no evidence	0.54	no evidence	0.08
perimeter_sed	Bayesian Mann-Whitney	bluelight	33899.55 [32158.95–49955.61]	testing	27259.29 [6099.90–44054.03]	10991.9	-47487.5	61684.1	0.66	weak	0.34	no evidence	0.32
perimeter_sed	Bayesian Mann-Whitney	bluelight	33899.55 [32158.95–49955.61]	training	12142.06 [6844.35–25452.50]	18376.3	-29526	60846.2	0.77	moderate	0.23	no evidence	0.54
perimeter_sed	Bayesian Mann-Whitney	testing	27259.29 [6099.90–44054.03]	training	12142.06 [6844.35–25452.50]	7666.19	-49208	65941.4	0.56	no evidence	0.44	no evidence	0.12
perimeter_sd	Bayesian ANOVA	neutral	178.69 ± 60.84	oat	163.78 ± 53.86	14.7107	-72.0889	99.1615	0.63	no evidence	0.37	no evidence	0.26
perimeter_sd	Bayesian ANOVA	neutral	178.69 ± 60.84	bluelight	229.64 ± 83.47	-49.5058	-136.828	35.7809	0.13	no evidence	0.87	moderate	0.74
perimeter_sd	Bayesian ANOVA	neutral	178.69 ± 60.84	testing	211.40 ± 117.22	-32.1747	-101.019	38.0594	0.18	no evidence	0.82	moderate	0.64
perimeter_sd	Bayesian ANOVA	neutral	178.69 ± 60.84	training	207.32 ± 89.96	-27.82	-98.0147	43.1412	0.22	no evidence	0.78	moderate	0.56
perimeter_sd	Bayesian ANOVA	oat	163.78 ± 53.86	bluelight	229.64 ± 83.47	-64.2165	-148.847	20.3037	0.07	no evidence	0.93	strong	0.86
perimeter_sd	Bayesian ANOVA	oat	163.78 ± 53.86	testing	211.40 ± 117.22	-46.8854	-116.438	24.1051	0.09	no evidence	0.91	strong	0.82
perimeter_sd	Bayesian ANOVA	oat	163.78 ± 53.86	training	207.32 ± 89.96	-42.5308	-115	29.8448	0.12	no evidence	0.88	moderate	0.76
perimeter_sd	Bayesian ANOVA	bluelight	229.64 ± 83.47	testing	211.40 ± 117.22	17.3311	-53.9883	88.0024	0.69	weak	0.31	no evidence	0.38
perimeter_sd	Bayesian ANOVA	bluelight	229.64 ± 83.47	training	207.32 ± 89.96	21.6857	-50.4048	95.1759	0.73	weak	0.27	no evidence	0.46
perimeter_sd	Bayesian ANOVA	testing	211.40 ± 117.22	training	207.32 ± 89.96	4.35465	-47.7591	56.7914	0.57	no evidence	0.43	no evidence	0.14
major_axis_mean	Bayesian ANOVA	neutral	54.89 ± 13.77	oat	43.20 ± 6.44	11.4305	-0.791456	23.4231	0.97	strong	0.03	no evidence	0.94
major_axis_mean	Bayesian ANOVA	neutral	54.89 ± 13.77	bluelight	55.05 ± 11.45	-0.0724778	-12.3211	12.0951	0.49	no evidence	0.51	no evidence	0.02
major_axis_mean	Bayesian ANOVA	neutral	54.89 ± 13.77	testing	50.62 ± 14.69	4.22276	-5.37683	14.3475	0.8	moderate	0.2	no evidence	0.6
major_axis_mean	Bayesian ANOVA	neutral	54.89 ± 13.77	training	50.51 ± 13.50	4.40445	-5.60336	14.6852	0.8	moderate	0.2	no evidence	0.6
major_axis_mean	Bayesian ANOVA	oat	43.20 ± 6.44	bluelight	55.05 ± 11.45	-11.5029	-23.2675	0.671605	0.03	no evidence	0.97	strong	0.94
major_axis_mean	Bayesian ANOVA	oat	43.20 ± 6.44	testing	50.62 ± 14.69	-7.20771	-16.8119	2.3368	0.07	no evidence	0.93	strong	0.86
major_axis_mean	Bayesian ANOVA	oat	43.20 ± 6.44	training	50.51 ± 13.50	-7.02602	-16.9585	3.21507	0.08	no evidence	0.92	strong	0.84
major_axis_mean	Bayesian ANOVA	bluelight	55.05 ± 11.45	testing	50.62 ± 14.69	4.29524	-5.55843	14.1965	0.81	moderate	0.19	no evidence	0.62
major_axis_mean	Bayesian ANOVA	bluelight	55.05 ± 11.45	training	50.51 ± 13.50	4.47692	-5.87996	14.6079	0.81	moderate	0.19	no evidence	0.62
major_axis_mean	Bayesian ANOVA	testing	50.62 ± 14.69	training	50.51 ± 13.50	0.181688	-7.21125	7.65315	0.52	no evidence	0.48	no evidence	0.04
major_axis_max	Bayesian Mann-Whitney	neutral	118.54 [103.90–145.72]	oat	82.45 [70.13–92.85]	35.0804	-37.2461	95.5863	0.82	moderate	0.18	no evidence	0.64
major_axis_max	Bayesian Mann-Whitney	neutral	118.54 [103.90–145.72]	bluelight	107.06 [95.19–127.68]	9.36146	-71.9936	94.3493	0.6	no evidence	0.4	no evidence	0.2
major_axis_max	Bayesian Mann-Whitney	neutral	118.54 [103.90–145.72]	testing	97.84 [69.12–123.52]	22.128	-68.3248	108.483	0.67	weak	0.33	no evidence	0.34
major_axis_max	Bayesian Mann-Whitney	neutral	118.54 [103.90–145.72]	training	94.95 [74.84–110.91]	18.2129	-87.2356	101.546	0.67	weak	0.33	no evidence	0.34
major_axis_max	Bayesian Mann-Whitney	oat	82.45 [70.13–92.85]	bluelight	107.06 [95.19–127.68]	-25.8582	-81.9529	36.8756	0.22	no evidence	0.78	moderate	0.56
major_axis_max	Bayesian Mann-Whitney	oat	82.45 [70.13–92.85]	testing	97.84 [69.12–123.52]	-12.8721	-89.192	51.5595	0.38	no evidence	0.62	no evidence	0.24
major_axis_max	Bayesian Mann-Whitney	oat	82.45 [70.13–92.85]	training	94.95 [74.84–110.91]	-17.1081	-116.641	44.0727	0.35	no evidence	0.65	weak	0.3
major_axis_max	Bayesian Mann-Whitney	bluelight	107.06 [95.19–127.68]	testing	97.84 [69.12–123.52]	12.7222	-72.5307	89.8715	0.62	no evidence	0.38	no evidence	0.24
major_axis_max	Bayesian Mann-Whitney	bluelight	107.06 [95.19–127.68]	training	94.95 [74.84–110.91]	8.68185	-89.6237	82.8573	0.62	no evidence	0.38	no evidence	0.24
major_axis_max	Bayesian Mann-Whitney	testing	97.84 [69.12–123.52]	training	94.95 [74.84–110.91]	-4.01528	-112.183	86.7221	0.48	no evidence	0.52	no evidence	0.04
minor_axis_mean	Bayesian Mann-Whitney	neutral	28.82 [25.74–37.48]	oat	27.22 [25.02–30.22]	3.38624	-10.6667	18.9771	0.62	no evidence	0.38	no evidence	0.24
minor_axis_mean	Bayesian Mann-Whitney	neutral	28.82 [25.74–37.48]	bluelight	32.66 [30.16–35.15]	-2.25711	-23.7698	13.7464	0.41	no evidence	0.59	no evidence	0.18
minor_axis_mean	Bayesian Mann-Whitney	neutral	28.82 [25.74–37.48]	testing	31.06 [27.10–35.70]	-1.00714	-20.5552	17.0781	0.46	no evidence	0.54	no evidence	0.08
minor_axis_mean	Bayesian Mann-Whitney	neutral	28.82 [25.74–37.48]	training	32.67 [29.29–35.10]	-1.20252	-17.2925	17.1459	0.43	no evidence	0.57	no evidence	0.14
minor_axis_mean	Bayesian Mann-Whitney	oat	27.22 [25.02–30.22]	bluelight	32.66 [30.16–35.15]	-5.56507	-24.2278	7.50386	0.21	no evidence	0.79	moderate	0.58
minor_axis_mean	Bayesian Mann-Whitney	oat	27.22 [25.02–30.22]	testing	31.06 [27.10–35.70]	-4.39374	-24.0924	10.0898	0.31	no evidence	0.69	weak	0.38
minor_axis_mean	Bayesian Mann-Whitney	oat	27.22 [25.02–30.22]	training	32.67 [29.29–35.10]	-4.58806	-18.7813	8.51089	0.24	no evidence	0.76	moderate	0.52
minor_axis_mean	Bayesian Mann-Whitney	bluelight	32.66 [30.16–35.15]	testing	31.06 [27.10–35.70]	1.15145	-19.6472	22.1049	0.56	no evidence	0.44	no evidence	0.12
minor_axis_mean	Bayesian Mann-Whitney	bluelight	32.66 [30.16–35.15]	training	32.67 [29.29–35.10]	0.976323	-13.448	19.402	0.52	no evidence	0.48	no evidence	0.04
minor_axis_mean	Bayesian Mann-Whitney	testing	31.06 [27.10–35.70]	training	32.67 [29.29–35.10]	-0.168107	-15.7873	21.0318	0.46	no evidence	0.54	no evidence	0.08
minor_axis_max	Bayesian ANOVA	neutral	63.64 ± 15.26	oat	46.30 ± 7.80	16.9688	4.43937	29.4592	0.99	decisive	0.01	no evidence	0.98
minor_axis_max	Bayesian ANOVA	neutral	63.64 ± 15.26	bluelight	59.16 ± 11.04	4.41855	-8.05838	17.1575	0.76	moderate	0.24	no evidence	0.52
minor_axis_max	Bayesian ANOVA	neutral	63.64 ± 15.26	testing	55.31 ± 16.94	8.15634	-1.99354	18.5183	0.94	strong	0.06	no evidence	0.88
minor_axis_max	Bayesian ANOVA	neutral	63.64 ± 15.26	training	54.24 ± 11.87	9.22124	-1.28876	19.8877	0.96	strong	0.04	no evidence	0.92
minor_axis_max	Bayesian ANOVA	oat	46.30 ± 7.80	bluelight	59.16 ± 11.04	-12.5502	-24.872	0.267308	0.03	no evidence	0.97	strong	0.94
minor_axis_max	Bayesian ANOVA	oat	46.30 ± 7.80	testing	55.31 ± 16.94	-8.81242	-19.2068	1.40734	0.05	no evidence	0.95	strong	0.9
minor_axis_max	Bayesian ANOVA	oat	46.30 ± 7.80	training	54.24 ± 11.87	-7.74752	-18.4	2.53439	0.07	no evidence	0.93	strong	0.86
minor_axis_max	Bayesian ANOVA	bluelight	59.16 ± 11.04	testing	55.31 ± 16.94	3.7378	-6.53144	13.795	0.77	moderate	0.23	no evidence	0.54
minor_axis_max	Bayesian ANOVA	bluelight	59.16 ± 11.04	training	54.24 ± 11.87	4.8027	-5.80474	15.3024	0.82	moderate	0.18	no evidence	0.64
minor_axis_max	Bayesian ANOVA	testing	55.31 ± 16.94	training	54.24 ± 11.87	1.0649	-6.65369	9.02576	0.6	no evidence	0.4	no evidence	0.2
eccentricity_mean	Bayesian Mann-Whitney	neutral	0.75 [0.73–0.77]	oat	0.73 [0.65–0.77]	0.0526779	-0.102975	0.268971	0.63	no evidence	0.37	no evidence	0.26
eccentricity_mean	Bayesian Mann-Whitney	neutral	0.75 [0.73–0.77]	bluelight	0.72 [0.71–0.75]	0.0424875	-0.0878122	0.224827	0.67	weak	0.33	no evidence	0.34
eccentricity_mean	Bayesian Mann-Whitney	neutral	0.75 [0.73–0.77]	testing	0.71 [0.61–0.77]	0.0758516	-0.117316	0.44306	0.68	weak	0.32	no evidence	0.36
eccentricity_mean	Bayesian Mann-Whitney	neutral	0.75 [0.73–0.77]	training	0.69 [0.65–0.74]	0.0680915	-0.104289	0.304328	0.76	moderate	0.24	no evidence	0.52
eccentricity_mean	Bayesian Mann-Whitney	oat	0.73 [0.65–0.77]	bluelight	0.72 [0.71–0.75]	-0.0106011	-0.259086	0.230105	0.53	no evidence	0.47	no evidence	0.06
eccentricity_mean	Bayesian Mann-Whitney	oat	0.73 [0.65–0.77]	testing	0.71 [0.61–0.77]	0.023549	-0.271329	0.357961	0.56	no evidence	0.44	no evidence	0.12
eccentricity_mean	Bayesian Mann-Whitney	oat	0.73 [0.65–0.77]	training	0.69 [0.65–0.74]	0.0166249	-0.246945	0.285681	0.59	no evidence	0.41	no evidence	0.18
eccentricity_mean	Bayesian Mann-Whitney	bluelight	0.72 [0.71–0.75]	testing	0.71 [0.61–0.77]	0.0341495	-0.227185	0.43053	0.56	no evidence	0.44	no evidence	0.12
eccentricity_mean	Bayesian Mann-Whitney	bluelight	0.72 [0.71–0.75]	training	0.69 [0.65–0.74]	0.026946	-0.202801	0.269689	0.62	no evidence	0.38	no evidence	0.24
eccentricity_mean	Bayesian Mann-Whitney	testing	0.71 [0.61–0.77]	training	0.69 [0.65–0.74]	-0.00911301	-0.375104	0.28789	0.52	no evidence	0.48	no evidence	0.04
eccentricity_max	Bayesian Mann-Whitney	neutral	0.98 [0.97–0.99]	oat	0.93 [0.83–0.98]	0.0805288	-0.0218947	0.276405	0.75	weak	0.25	no evidence	0.5
eccentricity_max	Bayesian Mann-Whitney	neutral	0.98 [0.97–0.99]	bluelight	0.97 [0.94–0.97]	0.0212072	-0.0164943	0.0708244	0.81	moderate	0.19	no evidence	0.62
eccentricity_max	Bayesian Mann-Whitney	neutral	0.98 [0.97–0.99]	testing	0.96 [0.85–0.98]	0.0805448	-0.0218818	0.505821	0.78	moderate	0.22	no evidence	0.56
eccentricity_max	Bayesian Mann-Whitney	neutral	0.98 [0.97–0.99]	training	0.96 [0.92–0.97]	0.0421717	-0.0184808	0.176308	0.84	moderate	0.16	no evidence	0.68
eccentricity_max	Bayesian Mann-Whitney	oat	0.93 [0.83–0.98]	bluelight	0.97 [0.94–0.97]	-0.0594456	-0.26148	0.0653052	0.4	no evidence	0.6	no evidence	0.2
eccentricity_max	Bayesian Mann-Whitney	oat	0.93 [0.83–0.98]	testing	0.96 [0.85–0.98]	0.00033851	-0.270151	0.353175	0.48	no evidence	0.52	no evidence	0.04
eccentricity_max	Bayesian Mann-Whitney	oat	0.93 [0.83–0.98]	training	0.96 [0.92–0.97]	-0.0374023	-0.261412	0.165128	0.47	no evidence	0.53	no evidence	0.06
eccentricity_max	Bayesian Mann-Whitney	bluelight	0.97 [0.94–0.97]	testing	0.96 [0.85–0.98]	0.0588678	-0.0645699	0.461821	0.59	no evidence	0.41	no evidence	0.18
eccentricity_max	Bayesian Mann-Whitney	bluelight	0.97 [0.94–0.97]	training	0.96 [0.92–0.97]	0.0211324	-0.0618913	0.165415	0.6	no evidence	0.4	no evidence	0.2
eccentricity_max	Bayesian Mann-Whitney	testing	0.96 [0.85–0.98]	training	0.96 [0.92–0.97]	-0.0386759	-0.454898	0.165116	0.48	no evidence	0.52	no evidence	0.04
step_distance_mean	Bayesian Mann-Whitney	neutral	3.94 [2.55–7.24]	oat	2.23 [0.37–3.31]	3.03956	-3.93576	13.3657	0.75	weak	0.25	no evidence	0.5
step_distance_mean	Bayesian Mann-Whitney	neutral	3.94 [2.55–7.24]	bluelight	1.27 [0.72–2.62]	3.49366	-1.88925	13.0123	0.85	moderate	0.15	no evidence	0.7
step_distance_mean	Bayesian Mann-Whitney	neutral	3.94 [2.55–7.24]	testing	1.76 [0.27–4.29]	2.75836	-6.40843	13.4688	0.75	moderate	0.25	no evidence	0.5
step_distance_mean	Bayesian Mann-Whitney	neutral	3.94 [2.55–7.24]	training	0.86 [0.52–2.27]	3.28932	-4.56061	13.2388	0.85	moderate	0.15	no evidence	0.7
step_distance_mean	Bayesian Mann-Whitney	oat	2.23 [0.37–3.31]	bluelight	1.27 [0.72–2.62]	0.472119	-3.97913	5.67231	0.5	no evidence	0.5	no evidence	0
step_distance_mean	Bayesian Mann-Whitney	oat	2.23 [0.37–3.31]	testing	1.76 [0.27–4.29]	-0.278583	-8.8469	6.12872	0.51	no evidence	0.49	no evidence	0.02
step_distance_mean	Bayesian Mann-Whitney	oat	2.23 [0.37–3.31]	training	0.86 [0.52–2.27]	0.258176	-6.32276	5.85771	0.53	no evidence	0.47	no evidence	0.06
step_distance_mean	Bayesian Mann-Whitney	bluelight	1.27 [0.72–2.62]	testing	1.76 [0.27–4.29]	-0.742265	-8.51065	4.08221	0.51	no evidence	0.49	no evidence	0.02
step_distance_mean	Bayesian Mann-Whitney	bluelight	1.27 [0.72–2.62]	training	0.86 [0.52–2.27]	-0.211935	-6.3872	3.81119	0.55	no evidence	0.45	no evidence	0.1
step_distance_mean	Bayesian Mann-Whitney	testing	1.76 [0.27–4.29]	training	0.86 [0.52–2.27]	0.537013	-6.33246	8.57735	0.52	no evidence	0.48	no evidence	0.04
speed_mean	Bayesian Mann-Whitney	neutral	3.94 [2.55–7.24]	oat	2.23 [0.37–3.31]	3.03806	-3.93576	13.3657	0.75	moderate	0.25	no evidence	0.5
speed_mean	Bayesian Mann-Whitney	neutral	3.94 [2.55–7.24]	bluelight	1.27 [0.72–2.62]	3.49221	-1.88925	13.0123	0.85	moderate	0.15	no evidence	0.7
speed_mean	Bayesian Mann-Whitney	neutral	3.94 [2.55–7.24]	testing	1.76 [0.27–4.29]	2.74891	-6.40843	13.4688	0.75	moderate	0.25	no evidence	0.5
speed_mean	Bayesian Mann-Whitney	neutral	3.94 [2.55–7.24]	training	0.86 [0.52–2.27]	3.27038	-4.94508	13.2388	0.84	moderate	0.16	no evidence	0.68
speed_mean	Bayesian Mann-Whitney	oat	2.23 [0.37–3.31]	bluelight	1.27 [0.72–2.62]	0.452649	-3.97913	5.67231	0.5	no evidence	0.5	no evidence	0
speed_mean	Bayesian Mann-Whitney	oat	2.23 [0.37–3.31]	testing	1.76 [0.27–4.29]	-0.281872	-8.8469	6.12872	0.5	no evidence	0.5	no evidence	0
speed_mean	Bayesian Mann-Whitney	oat	2.23 [0.37–3.31]	training	0.86 [0.52–2.27]	0.243335	-6.32276	5.85771	0.53	no evidence	0.47	no evidence	0.06
speed_mean	Bayesian Mann-Whitney	bluelight	1.27 [0.72–2.62]	testing	1.76 [0.27–4.29]	-0.73963	-8.51065	4.08221	0.52	no evidence	0.48	no evidence	0.04
speed_mean	Bayesian Mann-Whitney	bluelight	1.27 [0.72–2.62]	training	0.86 [0.52–2.27]	-0.199772	-6.13049	3.85223	0.56	no evidence	0.44	no evidence	0.12
speed_mean	Bayesian Mann-Whitney	testing	1.76 [0.27–4.29]	training	0.86 [0.52–2.27]	0.55112	-6.33127	8.57735	0.52	no evidence	0.48	no evidence	0.04
speed_max	Bayesian Mann-Whitney	neutral	38.95 [18.19–74.89]	oat	20.75 [2.38–39.39]	23.8556	-50.4899	104.07	0.71	weak	0.29	no evidence	0.42
speed_max	Bayesian Mann-Whitney	neutral	38.95 [18.19–74.89]	bluelight	8.66 [4.43–14.78]	32.1346	-61.794	102.738	0.81	moderate	0.19	no evidence	0.62
speed_max	Bayesian Mann-Whitney	neutral	38.95 [18.19–74.89]	testing	14.72 [0.70–32.62]	23.2822	-86.8742	105.667	0.72	weak	0.28	no evidence	0.44
speed_max	Bayesian Mann-Whitney	neutral	38.95 [18.19–74.89]	training	9.65 [2.99–16.66]	28.8726	-72.24	103.373	0.79	moderate	0.21	no evidence	0.58
speed_max	Bayesian Mann-Whitney	oat	20.75 [2.38–39.39]	bluelight	8.66 [4.43–14.78]	8.1949	-76.6561	57.4555	0.55	no evidence	0.45	no evidence	0.1
speed_max	Bayesian Mann-Whitney	oat	20.75 [2.38–39.39]	testing	14.72 [0.70–32.62]	-1.12525	-97.129	60.384	0.55	no evidence	0.45	no evidence	0.1
speed_max	Bayesian Mann-Whitney	oat	20.75 [2.38–39.39]	training	9.65 [2.99–16.66]	4.90753	-85.3454	58.0904	0.54	no evidence	0.46	no evidence	0.08
speed_max	Bayesian Mann-Whitney	bluelight	8.66 [4.43–14.78]	testing	14.72 [0.70–32.62]	-9.01867	-97.5761	78.2525	0.48	no evidence	0.52	no evidence	0.04
speed_max	Bayesian Mann-Whitney	bluelight	8.66 [4.43–14.78]	training	9.65 [2.99–16.66]	-3.34132	-89.242	75.959	0.5	no evidence	0.5	no evidence	0
speed_max	Bayesian Mann-Whitney	testing	14.72 [0.70–32.62]	training	9.65 [2.99–16.66]	5.66435	-85.5042	96.6188	0.52	no evidence	0.48	no evidence	0.04
acceleration	Bayesian Mann-Whitney	neutral	17.02 [12.31–45.74]	oat	8.19 [0.85–17.24]	18.1714	-29.4781	93.8649	0.73	weak	0.27	no evidence	0.46
acceleration	Bayesian Mann-Whitney	neutral	17.02 [12.31–45.74]	bluelight	3.90 [1.90–9.68]	23.2667	-16.837	93.1663	0.85	moderate	0.15	no evidence	0.7
acceleration	Bayesian Mann-Whitney	neutral	17.02 [12.31–45.74]	testing	7.28 [0.42–14.14]	18.8014	-50.6217	94.3017	0.77	moderate	0.23	no evidence	0.54
acceleration	Bayesian Mann-Whitney	neutral	17.02 [12.31–45.74]	training	2.62 [0.88–8.68]	21.8368	-60.2456	93.8409	0.84	moderate	0.16	no evidence	0.68
acceleration	Bayesian Mann-Whitney	oat	8.19 [0.85–17.24]	bluelight	3.90 [1.90–9.68]	4.99126	-28.0951	36.7788	0.54	no evidence	0.46	no evidence	0.08
acceleration	Bayesian Mann-Whitney	oat	8.19 [0.85–17.24]	testing	7.28 [0.42–14.14]	0.500425	-65.6219	37.9143	0.53	no evidence	0.47	no evidence	0.06
acceleration	Bayesian Mann-Whitney	oat	8.19 [0.85–17.24]	training	2.62 [0.88–8.68]	3.7172	-65.9841	37.4378	0.56	no evidence	0.44	no evidence	0.12
acceleration	Bayesian Mann-Whitney	bluelight	3.90 [1.90–9.68]	testing	7.28 [0.42–14.14]	-4.32129	-73.7948	28.5318	0.49	no evidence	0.51	no evidence	0.02
acceleration	Bayesian Mann-Whitney	bluelight	3.90 [1.90–9.68]	training	2.62 [0.88–8.68]	-1.31563	-74.1817	28.0554	0.58	no evidence	0.42	no evidence	0.16
acceleration	Bayesian Mann-Whitney	testing	7.28 [0.42–14.14]	training	2.62 [0.88–8.68]	3.26434	-66.3113	76.1014	0.54	no evidence	0.46	no evidence	0.08
cumulative_path_length	Bayesian Mann-Whitney	neutral	5336.67 [3380.70–9668.14]	oat	1000.17 [151.14–1967.63]	5509.33	-2667.05	17931.6	0.92	strong	0.08	no evidence	0.84
cumulative_path_length	Bayesian Mann-Whitney	neutral	5336.67 [3380.70–9668.14]	bluelight	1277.78 [918.23–3249.87]	4910.38	-2591.04	17179.1	0.87	moderate	0.13	no evidence	0.74
cumulative_path_length	Bayesian Mann-Whitney	neutral	5336.67 [3380.70–9668.14]	testing	1591.75 [129.69–3012.10]	4816.22	-5186.87	17983.1	0.86	moderate	0.14	no evidence	0.72
cumulative_path_length	Bayesian Mann-Whitney	neutral	5336.67 [3380.70–9668.14]	training	431.51 [251.31–1417.90]	5416.06	-3254.81	17836.7	0.89	moderate	0.11	no evidence	0.78
cumulative_path_length	Bayesian Mann-Whitney	oat	1000.17 [151.14–1967.63]	bluelight	1277.78 [918.23–3249.87]	-618.108	-5665.01	4988.58	0.37	no evidence	0.63	no evidence	0.26
cumulative_path_length	Bayesian Mann-Whitney	oat	1000.17 [151.14–1967.63]	testing	1591.75 [129.69–3012.10]	-716.392	-8883.2	5792.61	0.45	no evidence	0.55	no evidence	0.1
cumulative_path_length	Bayesian Mann-Whitney	oat	1000.17 [151.14–1967.63]	training	431.51 [251.31–1417.90]	-81.5075	-6881.75	5646.14	0.52	no evidence	0.48	no evidence	0.04
cumulative_path_length	Bayesian Mann-Whitney	bluelight	1277.78 [918.23–3249.87]	testing	1591.75 [129.69–3012.10]	-133.467	-8136.26	5716.6	0.58	no evidence	0.42	no evidence	0.16
cumulative_path_length	Bayesian Mann-Whitney	bluelight	1277.78 [918.23–3249.87]	training	431.51 [251.31–1417.90]	503.375	-7233.55	5570.13	0.69	weak	0.31	no evidence	0.38
cumulative_path_length	Bayesian Mann-Whitney	testing	1591.75 [129.69–3012.10]	training	431.51 [251.31–1417.90]	643.667	-6017.86	8823.72	0.52	no evidence	0.48	no evidence	0.04
net_displacement	Bayesian Mann-Whitney	neutral	67.44 [65.47–69.53]	oat	43.45 [19.54–64.25]	25.8746	-7.4661	59.5304	0.84	moderate	0.16	no evidence	0.68
net_displacement	Bayesian Mann-Whitney	neutral	67.44 [65.47–69.53]	bluelight	61.57 [40.16–62.80]	16.2826	-4.54132	54.4099	0.9	strong	0.1	no evidence	0.8
net_displacement	Bayesian Mann-Whitney	neutral	67.44 [65.47–69.53]	testing	60.17 [11.24–65.20]	23.7972	-7.16539	65.3558	0.86	moderate	0.14	no evidence	0.72
net_displacement	Bayesian Mann-Whitney	neutral	67.44 [65.47–69.53]	training	44.11 [14.81–60.93]	26.2569	-5.44652	60.5213	0.9	moderate	0.1	no evidence	0.8
net_displacement	Bayesian Mann-Whitney	oat	43.45 [19.54–64.25]	bluelight	61.57 [40.16–62.80]	-9.65245	-52.2049	50.2958	0.42	no evidence	0.58	no evidence	0.16
net_displacement	Bayesian Mann-Whitney	oat	43.45 [19.54–64.25]	testing	60.17 [11.24–65.20]	-1.96529	-54.5401	59.5523	0.53	no evidence	0.47	no evidence	0.06
net_displacement	Bayesian Mann-Whitney	oat	43.45 [19.54–64.25]	training	44.11 [14.81–60.93]	0.504147	-52.8212	56.8124	0.53	no evidence	0.47	no evidence	0.06
net_displacement	Bayesian Mann-Whitney	bluelight	61.57 [40.16–62.80]	testing	60.17 [11.24–65.20]	7.50443	-49.7622	59.982	0.52	no evidence	0.48	no evidence	0.04
net_displacement	Bayesian Mann-Whitney	bluelight	61.57 [40.16–62.80]	training	44.11 [14.81–60.93]	10.0473	-45.9006	55.2401	0.63	no evidence	0.37	no evidence	0.26
net_displacement	Bayesian Mann-Whitney	testing	60.17 [11.24–65.20]	training	44.11 [14.81–60.93]	2.40009	-59.3956	57.7453	0.54	no evidence	0.46	no evidence	0.08
tortuosity	Bayesian Mann-Whitney	neutral	90.12 [55.57–147.09]	oat	35.36 [11.27–47.50]	52.3435	-461.538	488.594	0.81	moderate	0.19	no evidence	0.62
tortuosity	Bayesian Mann-Whitney	neutral	90.12 [55.57–147.09]	bluelight	44.05 [26.31–57.08]	86.4525	-54.2352	471.418	0.81	moderate	0.19	no evidence	0.62
tortuosity	Bayesian Mann-Whitney	neutral	90.12 [55.57–147.09]	testing	41.55 [9.03–91.26]	79.7756	-113.117	488.165	0.77	moderate	0.23	no evidence	0.54
tortuosity	Bayesian Mann-Whitney	neutral	90.12 [55.57–147.09]	training	18.91 [10.84–80.13]	80.23	-118.663	486.088	0.77	moderate	0.23	no evidence	0.54
tortuosity	Bayesian Mann-Whitney	oat	35.36 [11.27–47.50]	bluelight	44.05 [26.31–57.08]	34.5362	-99.3968	489.524	0.4	no evidence	0.6	no evidence	0.2
tortuosity	Bayesian Mann-Whitney	oat	35.36 [11.27–47.50]	testing	41.55 [9.03–91.26]	28.5451	-150.784	506.27	0.47	no evidence	0.53	no evidence	0.06
tortuosity	Bayesian Mann-Whitney	oat	35.36 [11.27–47.50]	training	18.91 [10.84–80.13]	27.8444	-178.942	504.193	0.51	no evidence	0.49	no evidence	0.02
tortuosity	Bayesian Mann-Whitney	bluelight	44.05 [26.31–57.08]	testing	41.55 [9.03–91.26]	-6.75885	-140.662	98.967	0.56	no evidence	0.44	no evidence	0.12
tortuosity	Bayesian Mann-Whitney	bluelight	44.05 [26.31–57.08]	training	18.91 [10.84–80.13]	-6.43575	-165.571	97.7456	0.59	no evidence	0.41	no evidence	0.18
tortuosity	Bayesian Mann-Whitney	testing	41.55 [9.03–91.26]	training	18.91 [10.84–80.13]	-0.0581539	-175.131	155.38	0.49	no evidence	0.51	no evidence	0.02
msd	Bayesian Mann-Whitney	neutral	132.26 [42.85–449.37]	oat	39.77 [0.57–125.50]	198.854	-168.568	959.057	0.73	weak	0.27	no evidence	0.46
msd	Bayesian Mann-Whitney	neutral	132.26 [42.85–449.37]	bluelight	10.74 [3.83–28.82]	225.152	-187.348	956.283	0.84	moderate	0.16	no evidence	0.68
msd	Bayesian Mann-Whitney	neutral	132.26 [42.85–449.37]	testing	22.02 [0.36–149.97]	162.455	-557.975	959.229	0.73	weak	0.27	no evidence	0.46
msd	Bayesian Mann-Whitney	neutral	132.26 [42.85–449.37]	training	9.90 [2.45–42.94]	197.214	-431.04	956.936	0.82	moderate	0.18	no evidence	0.64
msd	Bayesian Mann-Whitney	oat	39.77 [0.57–125.50]	bluelight	10.74 [3.83–28.82]	26.6518	-223.052	200.446	0.49	no evidence	0.51	no evidence	0.02
msd	Bayesian Mann-Whitney	oat	39.77 [0.57–125.50]	testing	22.02 [0.36–149.97]	-33.7668	-594.035	203.392	0.51	no evidence	0.49	no evidence	0.02
msd	Bayesian Mann-Whitney	oat	39.77 [0.57–125.50]	training	9.90 [2.45–42.94]	-1.76688	-567.958	201.783	0.52	no evidence	0.48	no evidence	0.04
msd	Bayesian Mann-Whitney	bluelight	10.74 [3.83–28.82]	testing	22.02 [0.36–149.97]	-61.4829	-692.895	223.223	0.51	no evidence	0.49	no evidence	0.02
msd	Bayesian Mann-Whitney	bluelight	10.74 [3.83–28.82]	training	9.90 [2.45–42.94]	-27.5757	-613.023	220.947	0.52	no evidence	0.48	no evidence	0.04
msd	Bayesian Mann-Whitney	testing	22.02 [0.36–149.97]	training	9.90 [2.45–42.94]	34.0707	-568.294	658.999	0.52	no evidence	0.48	no evidence	0.04
path_entropy	Bayesian Mann-Whitney	neutral	2.96 [2.95–2.97]	oat	2.90 [2.88–2.94]	0.0670829	-0.0223302	0.207743	0.89	moderate	0.11	no evidence	0.78
path_entropy	Bayesian Mann-Whitney	neutral	2.96 [2.95–2.97]	bluelight	2.97 [2.96–2.98]	0.0130105	-0.0464064	0.1947	0.35	no evidence	0.65	weak	0.3
path_entropy	Bayesian Mann-Whitney	neutral	2.96 [2.95–2.97]	testing	2.93 [2.90–2.95]	0.0419471	-0.030072	0.178266	0.85	moderate	0.15	no evidence	0.7
path_entropy	Bayesian Mann-Whitney	neutral	2.96 [2.95–2.97]	training	2.95 [2.92–2.96]	0.0289915	-0.0206434	0.114114	0.76	moderate	0.24	no evidence	0.52
path_entropy	Bayesian Mann-Whitney	oat	2.90 [2.88–2.94]	bluelight	2.97 [2.96–2.98]	-0.0542091	-0.214349	0.167878	0.18	no evidence	0.82	moderate	0.64
path_entropy	Bayesian Mann-Whitney	oat	2.90 [2.88–2.94]	testing	2.93 [2.90–2.95]	-0.0248668	-0.183035	0.131957	0.37	no evidence	0.63	no evidence	0.26
path_entropy	Bayesian Mann-Whitney	oat	2.90 [2.88–2.94]	training	2.95 [2.92–2.96]	-0.0380767	-0.188586	0.0886223	0.32	no evidence	0.68	weak	0.36
path_entropy	Bayesian Mann-Whitney	bluelight	2.97 [2.96–2.98]	testing	2.93 [2.90–2.95]	0.0288903	-0.169992	0.183209	0.78	moderate	0.22	no evidence	0.56
path_entropy	Bayesian Mann-Whitney	bluelight	2.97 [2.96–2.98]	training	2.95 [2.92–2.96]	0.0160826	-0.175543	0.126957	0.79	moderate	0.21	no evidence	0.58
path_entropy	Bayesian Mann-Whitney	testing	2.93 [2.90–2.95]	training	2.95 [2.92–2.96]	-0.0131583	-0.146974	0.0975787	0.41	no evidence	0.59	no evidence	0.18
centroid_sed	Bayesian Mann-Whitney	neutral	5336.67 [3380.70–9668.14]	oat	1000.17 [151.14–1967.63]	5508.05	-2667.05	17931.6	0.92	strong	0.08	no evidence	0.84
centroid_sed	Bayesian Mann-Whitney	neutral	5336.67 [3380.70–9668.14]	bluelight	1277.78 [918.23–3249.87]	4912	-2591.04	17179.1	0.87	moderate	0.13	no evidence	0.74
centroid_sed	Bayesian Mann-Whitney	neutral	5336.67 [3380.70–9668.14]	testing	1591.75 [129.69–3012.10]	4794.76	-5186.87	17983.1	0.86	moderate	0.14	no evidence	0.72
centroid_sed	Bayesian Mann-Whitney	neutral	5336.67 [3380.70–9668.14]	training	431.51 [251.31–1417.90]	5423.71	-3254.81	17827.8	0.89	moderate	0.11	no evidence	0.78
centroid_sed	Bayesian Mann-Whitney	oat	1000.17 [151.14–1967.63]	bluelight	1277.78 [918.23–3249.87]	-598.243	-5665.01	4988.58	0.37	no evidence	0.63	no evidence	0.26
centroid_sed	Bayesian Mann-Whitney	oat	1000.17 [151.14–1967.63]	testing	1591.75 [129.69–3012.10]	-725.397	-8883.2	5792.61	0.45	no evidence	0.55	no evidence	0.1
centroid_sed	Bayesian Mann-Whitney	oat	1000.17 [151.14–1967.63]	training	431.51 [251.31–1417.90]	-94.0176	-7348.21	5646.14	0.52	no evidence	0.48	no evidence	0.04
centroid_sed	Bayesian Mann-Whitney	bluelight	1277.78 [918.23–3249.87]	testing	1591.75 [129.69–3012.10]	-133.164	-8136.26	5716.6	0.58	no evidence	0.42	no evidence	0.16
centroid_sed	Bayesian Mann-Whitney	bluelight	1277.78 [918.23–3249.87]	training	431.51 [251.31–1417.90]	511.262	-5779.75	5561.24	0.69	weak	0.31	no evidence	0.38
centroid_sed	Bayesian Mann-Whitney	testing	1591.75 [129.69–3012.10]	training	431.51 [251.31–1417.90]	650.239	-6017.86	8801.11	0.52	no evidence	0.48	no evidence	0.04
mean_centroid_distance_to_goal	Bayesian Mann-Whitney	oat	56.12 [54.02–57.02]	bluelight	85.24 [74.36–88.35]	-23.4621	-40.9488	4.24149	0.08	no evidence	0.92	strong	0.84
mean_centroid_distance_to_goal	Bayesian Mann-Whitney	oat	56.12 [54.02–57.02]	testing	65.39 [58.67–84.07]	-12.4482	-39.967	16.4845	0.22	no evidence	0.78	moderate	0.56
mean_centroid_distance_to_goal	Bayesian Mann-Whitney	oat	56.12 [54.02–57.02]	training	62.43 [58.24–71.09]	-9.42337	-35.2549	16.4944	0.15	no evidence	0.85	moderate	0.7
mean_centroid_distance_to_goal	Bayesian Mann-Whitney	bluelight	85.24 [74.36–88.35]	testing	65.39 [58.67–84.07]	10.9498	-30.2175	39.2328	0.73	weak	0.27	no evidence	0.46
mean_centroid_distance_to_goal	Bayesian Mann-Whitney	bluelight	85.24 [74.36–88.35]	training	62.43 [58.24–71.09]	13.8571	-23.1382	35.0859	0.8	moderate	0.2	no evidence	0.6
mean_centroid_distance_to_goal	Bayesian Mann-Whitney	testing	65.39 [58.67–84.07]	training	62.43 [58.24–71.09]	3.04397	-31.0873	36.094	0.56	no evidence	0.44	no evidence	0.12
minimum_centroid_distance_to_goal	Bayesian ANOVA	oat	35.11 ± 8.50	bluelight	55.82 ± 6.95	-20.3117	-27.6081	-13.0116	0	no evidence	1	decisive	1
minimum_centroid_distance_to_goal	Bayesian ANOVA	oat	35.11 ± 8.50	testing	49.38 ± 6.67	-14.0183	-20.0172	-8.06377	0	no evidence	1	decisive	1
minimum_centroid_distance_to_goal	Bayesian ANOVA	oat	35.11 ± 8.50	training	49.38 ± 9.34	-14.0053	-20.1646	-7.85266	0	no evidence	1	decisive	1
minimum_centroid_distance_to_goal	Bayesian ANOVA	bluelight	55.82 ± 6.95	testing	49.38 ± 6.67	6.29343	0.308835	12.4156	0.98	strong	0.02	no evidence	0.96
minimum_centroid_distance_to_goal	Bayesian ANOVA	bluelight	55.82 ± 6.95	training	49.38 ± 9.34	6.30645	0.152033	12.629	0.98	strong	0.02	no evidence	0.96
minimum_centroid_distance_to_goal	Bayesian ANOVA	testing	49.38 ± 6.67	training	49.38 ± 9.34	0.0130194	-4.5268	4.45735	0.51	no evidence	0.49	no evidence	0.02
time_to_max_area	Bayesian Mann-Whitney	oat	280.50 [215.50–393.75]	bluelight	556.50 [320.25–1144.00]	-395.348	-1034	182	0.22	no evidence	0.78	moderate	0.56
time_to_max_area	Bayesian Mann-Whitney	oat	280.50 [215.50–393.75]	testing	380.00 [267.00–494.00]	-103.539	-649	298	0.35	no evidence	0.65	weak	0.3
time_to_max_area	Bayesian Mann-Whitney	oat	280.50 [215.50–393.75]	training	334.00 [276.00–394.00]	-64.9856	-630	250	0.41	no evidence	0.59	no evidence	0.18
time_to_max_area	Bayesian Mann-Whitney	bluelight	556.50 [320.25–1144.00]	testing	380.00 [267.00–494.00]	292.782	-540	1044	0.68	weak	0.32	no evidence	0.36
time_to_max_area	Bayesian Mann-Whitney	bluelight	556.50 [320.25–1144.00]	training	334.00 [276.00–394.00]	332.489	-522	998	0.72	weak	0.28	no evidence	0.44
time_to_max_area	Bayesian Mann-Whitney	testing	380.00 [267.00–494.00]	training	334.00 [276.00–394.00]	37.8639	-554	584	0.58	no evidence	0.42	no evidence	0.16
area_end	Bayesian Mann-Whitney	oat	350.50 [274.25–1070.00]	bluelight	1227.00 [852.00–1375.50]	-519.805	-1911	914	0.24	no evidence	0.76	moderate	0.52
area_end	Bayesian Mann-Whitney	oat	350.50 [274.25–1070.00]	testing	771.50 [424.75–1084.75]	-190.625	-1770	1113	0.39	no evidence	0.61	no evidence	0.22
area_end	Bayesian Mann-Whitney	oat	350.50 [274.25–1070.00]	training	412.50 [259.25–925.25]	49.5662	-1252	1272	0.49	no evidence	0.51	no evidence	0.02
area_end	Bayesian Mann-Whitney	bluelight	1227.00 [852.00–1375.50]	testing	771.50 [424.75–1084.75]	333.892	-1186	1752	0.69	weak	0.31	no evidence	0.38
area_end	Bayesian Mann-Whitney	bluelight	1227.00 [852.00–1375.50]	training	412.50 [259.25–925.25]	574.003	-831	1934	0.77	moderate	0.23	no evidence	0.54
area_end	Bayesian Mann-Whitney	testing	771.50 [424.75–1084.75]	training	412.50 [259.25–925.25]	232.953	-1120	1708	0.65	no evidence	0.35	no evidence	0.3
