## Supplemental Table 3 for "Exposure to paired blue light and nutrient alters aversive responses in Physarum polycephalum"

### Sheet: Table S3 descriptive statistics
Feature	neutral	oat	blue light	training	testing	category
acceleration	17.02 [12.31–45.74]	8.19 [0.85–17.24]	3.90 [1.90–9.68]	2.62 [0.88–8.68]	7.28 [0.42–14.14]	Kinematics
speed max	38.95 [18.19–74.89]	20.75 [2.38–39.39]	8.66 [4.43–14.78]	9.65 [2.99–16.66]	14.72 [0.70–32.62]	Kinematics
speed mean	3.94 [2.55–7.24]	2.23 [0.37–3.31]	1.27 [0.72–2.62]	0.86 [0.52–2.27]	1.76 [0.27–4.29]	Kinematics
step distance mean	3.94 [2.55–7.24]	2.23 [0.37–3.31]	1.27 [0.72–2.62]	0.86 [0.52–2.27]	1.76 [0.27–4.29]	Kinematics
area max	1781.60 ± 641.61	1355.90 ± 315.82	2110.50 ± 497.07	1732.04 ± 521.93	1841.43 ± 607.90	Morphology
area mean	566.44 [547.87–865.11]	655.82 [558.77–780.53]	993.06 [874.96–1065.34]	922.30 [778.95–1064.05]	865.82 [628.09–1047.19]	Morphology
area SED	87291.50 [59401.50–111434.75]	15135.50 [8905.25–27872.75]	53273.00 [46477.00–81067.25]	18251.00 [11299.00–41422.00]	38411.50 [6974.25–63941.75]	Morphology
area SD	348.78 ± 124.67	346.53 ± 106.40	493.37 ± 150.53	430.94 ± 147.43	464.00 ± 173.61	Morphology
eccentricity max	0.98 [0.97–0.99]	0.93 [0.83–0.98]	0.97 [0.94–0.97]	0.96 [0.92–0.97]	0.96 [0.85–0.98]	Morphology
eccentricity mean	0.75 [0.73–0.77]	0.73 [0.65–0.77]	0.72 [0.71–0.75]	0.69 [0.65–0.74]	0.71 [0.61–0.77]	Morphology
major axis max	118.54 [103.90–145.72]	82.45 [70.13–92.85]	107.06 [95.19–127.68]	94.95 [74.84–110.91]	97.84 [69.12–123.52]	Morphology
major axis mean	54.89 ± 13.77	43.20 ± 6.44	55.05 ± 11.45	50.51 ± 13.50	50.62 ± 14.69	Morphology
minor axis max	63.64 ± 15.26	46.30 ± 7.80	59.16 ± 11.04	54.24 ± 11.87	55.31 ± 16.94	Morphology
minor axis mean	28.82 [25.74–37.48]	27.22 [25.02–30.22]	32.66 [30.16–35.15]	32.67 [29.29–35.10]	31.06 [27.10–35.70]	Morphology
perimeter max	865.83 ± 295.53	669.96 ± 181.58	946.26 ± 280.27	827.12 ± 321.30	860.96 ± 432.58	Morphology
perimeter mean	291.54 [265.08–407.80]	246.03 [213.24–314.67]	356.00 [303.05–442.43]	321.03 [250.67–433.26]	336.57 [192.72–436.52]	Morphology
perimeter SED	56275.55 [41360.14–74897.68]	11350.48 [7024.96–21515.00]	33899.55 [32158.95–49955.61]	12142.06 [6844.35–25452.50]	27259.29 [6099.90–44054.03]	Morphology
perimeter SD	178.69 ± 60.84	163.78 ± 53.86	229.64 ± 83.47	207.32 ± 89.96	211.40 ± 117.22	Morphology
area end	–	350.50 [274.25–1070.00]	1227.00 [852.00–1375.50]	412.50 [259.25–925.25]	771.50 [424.75–1084.75]	Trajectory/Goal
time to max area	–	280.50 [215.50–393.75]	556.50 [320.25–1144.00]	334.00 [276.00–394.00]	380.00 [267.00–494.00]	Trajectory/Goal
mean centroid distance to goal	–	56.12 [54.02–57.02]	85.24 [74.36–88.35]	62.43 [58.24–71.09]	65.39 [58.67–84.07]	Trajectory/Goal
minimum centroid distance to goal	–	35.11 ± 8.50	55.82 ± 6.95	49.38 ± 9.34	49.38 ± 6.67	Trajectory/Goal
path entropy	2.96 [2.95–2.97]	2.90 [2.88–2.94]	2.97 [2.96–2.98]	2.95 [2.92–2.96]	2.93 [2.90–2.95]	Trajectory
tortuosity	90.12 [55.57–147.09]	35.36 [11.27–47.50]	44.05 [26.31–57.08]	18.91 [10.84–80.13]	41.55 [9.03–91.26]	Trajectory
cumulative path length	5336.67 [3380.70–9668.14]	1000.17 [151.14–1967.63]	1277.78 [918.23–3249.87]	431.51 [251.31–1417.90]	1591.75 [129.69–3012.10]	Trajectory
MSD	132.26 [42.85–449.37]	39.77 [0.57–125.50]	10.74 [3.83–28.82]	9.90 [2.45–42.94]	22.02 [0.36–149.97]	Trajectory
net displacement	67.44 [65.47–69.53]	43.45 [19.54–64.25]	61.57 [40.16–62.80]	44.11 [14.81–60.93]	60.17 [11.24–65.20]	Trajectory
centroid SED	5336.67 [3380.70–9668.14]	1000.17 [151.14–1967.63]	1277.78 [918.23–3249.87]	431.51 [251.31–1417.90]	1591.75 [129.69–3012.10]	Trajectory
