## Supplemental Table 4 for "Exposure to paired blue light and nutrient alters aversive responses in Physarum polycephalum"

### Sheet: Sheet1
Feature	Test	GroupA	GroupA summary	GroupB	GroupB summary	mean_diff	CI_2.5%	CI_97.5%	P(GroupA>GroupB)	Evidence (GroupA>GroupB)	P(GroupA<GroupB)	Evidence (GroupA < GroupB)	P(difference)
area_mean	Bayesian Mann-Whitney	bluelight	993.06 [874.96–1065.34]	testing_g2	673.79 [592.04–923.23]	244.1	-395.475	1183.47	0.77	moderate	0.23	no evidence	0.54
area_mean	Bayesian Mann-Whitney	bluelight	993.06 [874.96–1065.34]	testing_g3	865.82 [785.01–916.39]	128.193	-458.453	1004.9	0.69	weak	0.31	no evidence	0.38
area_mean	Bayesian Mann-Whitney	bluelight	993.06 [874.96–1065.34]	testing_g4	995.76 [752.46–1162.25]	57.0208	-532.516	1064.92	0.5	no evidence	0.5	no evidence	0
area_mean	Bayesian Mann-Whitney	testing_g2	673.79 [592.04–923.23]	testing_g3	865.82 [785.01–916.39]	-115.892	-728.045	467.643	0.3	no evidence	0.7	weak	0.4
area_mean	Bayesian Mann-Whitney	testing_g2	673.79 [592.04–923.23]	testing_g4	995.76 [752.46–1162.25]	-189.162	-687.069	527.668	0.3	no evidence	0.7	weak	0.4
area_mean	Bayesian Mann-Whitney	testing_g3	865.82 [785.01–916.39]	testing_g4	995.76 [752.46–1162.25]	-70.6475	-572.605	609.501	0.4	no evidence	0.6	no evidence	0.2
area_max	Bayesian ANOVA	bluelight	2110.50 ± 497.07	testing_g2	1500.50 ± 529.29	594.97	86.1391	1102.68	0.99	strong	0.01	no evidence	0.98
area_max	Bayesian ANOVA	bluelight	2110.50 ± 497.07	testing_g3	1933.20 ± 588.71	169.143	-333.153	668.296	0.74	weak	0.26	no evidence	0.48
area_max	Bayesian ANOVA	bluelight	2110.50 ± 497.07	testing_g4	2090.60 ± 543.28	21.6931	-485.835	534.258	0.53	no evidence	0.47	no evidence	0.06
area_max	Bayesian ANOVA	testing_g2	1500.50 ± 529.29	testing_g3	1933.20 ± 588.71	-425.828	-939.143	84.2905	0.05	no evidence	0.95	strong	0.9
area_max	Bayesian ANOVA	testing_g2	1500.50 ± 529.29	testing_g4	2090.60 ± 543.28	-573.277	-1100.18	-42.6457	0.02	no evidence	0.98	strong	0.96
area_max	Bayesian ANOVA	testing_g3	1933.20 ± 588.71	testing_g4	2090.60 ± 543.28	-147.45	-653.261	359.172	0.28	no evidence	0.72	weak	0.44
area_sed	Bayesian Mann-Whitney	bluelight	53273.00 [46477.00–81067.25]	testing_g2	9798.50 [2280.00–33259.50]	39827.8	-31065	94208	0.89	moderate	0.11	no evidence	0.78
area_sed	Bayesian Mann-Whitney	bluelight	53273.00 [46477.00–81067.25]	testing_g3	43032.50 [13811.25–79677.75]	7069.22	-75812	87086	0.55	no evidence	0.45	no evidence	0.1
area_sed	Bayesian Mann-Whitney	bluelight	53273.00 [46477.00–81067.25]	testing_g4	47616.00 [40180.00–63941.75]	12910.1	-58660	88850	0.64	no evidence	0.36	no evidence	0.28
area_sed	Bayesian Mann-Whitney	testing_g2	9798.50 [2280.00–33259.50]	testing_g3	43032.50 [13811.25–79677.75]	-32456.8	-114398	43277	0.25	no evidence	0.75	moderate	0.5
area_sed	Bayesian Mann-Whitney	testing_g2	9798.50 [2280.00–33259.50]	testing_g4	47616.00 [40180.00–63941.75]	-26864.2	-75548	41156	0.2	no evidence	0.8	moderate	0.6
area_sed	Bayesian Mann-Whitney	testing_g3	43032.50 [13811.25–79677.75]	testing_g4	47616.00 [40180.00–63941.75]	6020.14	-64422	110350	0.57	no evidence	0.43	no evidence	0.14
area_sd	Bayesian ANOVA	bluelight	493.37 ± 150.53	testing_g2	380.69 ± 189.03	109.916	-40.9327	257.339	0.93	strong	0.07	no evidence	0.86
area_sd	Bayesian ANOVA	bluelight	493.37 ± 150.53	testing_g3	457.77 ± 106.21	34.8432	-111.975	181.27	0.68	weak	0.32	no evidence	0.36
area_sd	Bayesian ANOVA	bluelight	493.37 ± 150.53	testing_g4	553.53 ± 168.58	-58.5712	-208.422	91.07	0.22	no evidence	0.78	moderate	0.56
area_sd	Bayesian ANOVA	testing_g2	380.69 ± 189.03	testing_g3	457.77 ± 106.21	-75.0727	-222.818	71.903	0.15	no evidence	0.85	moderate	0.7
area_sd	Bayesian ANOVA	testing_g2	380.69 ± 189.03	testing_g4	553.53 ± 168.58	-168.487	-316.467	-14.725	0.02	no evidence	0.98	strong	0.96
area_sd	Bayesian ANOVA	testing_g3	457.77 ± 106.21	testing_g4	553.53 ± 168.58	-93.4143	-240.823	53.4556	0.11	no evidence	0.89	moderate	0.78
perimeter_mean	Bayesian Mann-Whitney	bluelight	356.00 [303.05–442.43]	testing_g2	212.73 [132.46–339.25]	137.045	-306.049	626.389	0.76	moderate	0.24	no evidence	0.52
perimeter_mean	Bayesian Mann-Whitney	bluelight	356.00 [303.05–442.43]	testing_g3	336.57 [229.56–426.24]	36.3494	-439.291	533.04	0.6	no evidence	0.4	no evidence	0.2
perimeter_mean	Bayesian Mann-Whitney	bluelight	356.00 [303.05–442.43]	testing_g4	406.79 [316.50–505.01]	-13.2073	-308.361	461.461	0.42	no evidence	0.58	no evidence	0.16
perimeter_mean	Bayesian Mann-Whitney	testing_g2	212.73 [132.46–339.25]	testing_g3	336.57 [229.56–426.24]	-100.67	-612.427	385.836	0.3	no evidence	0.7	weak	0.4
perimeter_mean	Bayesian Mann-Whitney	testing_g2	212.73 [132.46–339.25]	testing_g4	406.79 [316.50–505.01]	-151.488	-471.919	314.258	0.21	no evidence	0.79	moderate	0.58
perimeter_mean	Bayesian Mann-Whitney	testing_g3	336.57 [229.56–426.24]	testing_g4	406.79 [316.50–505.01]	-52.188	-391.269	447.5	0.35	no evidence	0.65	weak	0.3
perimeter_max	Bayesian ANOVA	bluelight	946.26 ± 280.27	testing_g2	599.70 ± 396.63	339.057	-5.58209	692.894	0.97	strong	0.03	no evidence	0.94
perimeter_max	Bayesian ANOVA	bluelight	946.26 ± 280.27	testing_g3	942.65 ± 441.61	7.3346	-340.774	355.028	0.52	no evidence	0.48	no evidence	0.04
perimeter_max	Bayesian ANOVA	bluelight	946.26 ± 280.27	testing_g4	1040.53 ± 319.18	-91.2255	-434.925	264.666	0.3	no evidence	0.7	weak	0.4
perimeter_max	Bayesian ANOVA	testing_g2	599.70 ± 396.63	testing_g3	942.65 ± 441.61	-331.722	-678.428	13.6178	0.03	no evidence	0.97	strong	0.94
perimeter_max	Bayesian ANOVA	testing_g2	599.70 ± 396.63	testing_g4	1040.53 ± 319.18	-430.282	-766.472	-81.2681	0.01	no evidence	0.99	decisive	0.98
perimeter_max	Bayesian ANOVA	testing_g3	942.65 ± 441.61	testing_g4	1040.53 ± 319.18	-98.5601	-447.867	239.907	0.29	no evidence	0.71	weak	0.42
perimeter_sed	Bayesian Mann-Whitney	bluelight	33899.55 [32158.95–49955.61]	testing_g2	6955.83 [1500.76–24654.14]	23980.6	-23228.2	66055.3	0.86	moderate	0.14	no evidence	0.72
perimeter_sed	Bayesian Mann-Whitney	bluelight	33899.55 [32158.95–49955.61]	testing_g3	29487.05 [10975.09–55373.34]	2819.27	-56934.6	56565.4	0.54	no evidence	0.46	no evidence	0.08
perimeter_sed	Bayesian Mann-Whitney	bluelight	33899.55 [32158.95–49955.61]	testing_g4	34094.81 [27555.87–44054.03]	6035	-39445.7	55274.6	0.58	no evidence	0.42	no evidence	0.16
perimeter_sed	Bayesian Mann-Whitney	testing_g2	6955.83 [1500.76–24654.14]	testing_g3	29487.05 [10975.09–55373.34]	-21383.5	-78664.4	31253	0.24	no evidence	0.76	moderate	0.52
perimeter_sed	Bayesian Mann-Whitney	testing_g2	6955.83 [1500.76–24654.14]	testing_g4	34094.81 [27555.87–44054.03]	-18109.2	-49521.5	29074.4	0.2	no evidence	0.8	moderate	0.6
perimeter_sed	Bayesian Mann-Whitney	testing_g3	29487.05 [10975.09–55373.34]	testing_g4	34094.81 [27555.87–44054.03]	3166.07	-43068.1	68857.5	0.56	no evidence	0.44	no evidence	0.12
perimeter_sd	Bayesian ANOVA	bluelight	229.64 ± 83.47	testing_g2	151.43 ± 134.13	75.8442	-23.2727	173.356	0.94	strong	0.06	no evidence	0.88
perimeter_sd	Bayesian ANOVA	bluelight	229.64 ± 83.47	testing_g3	214.43 ± 95.55	14.6051	-82.1431	113.396	0.62	no evidence	0.38	no evidence	0.24
perimeter_sd	Bayesian ANOVA	bluelight	229.64 ± 83.47	testing_g4	268.33 ± 85.17	-38.7014	-136.318	58.1204	0.22	no evidence	0.78	moderate	0.56
perimeter_sd	Bayesian ANOVA	testing_g2	151.43 ± 134.13	testing_g3	214.43 ± 95.55	-61.2392	-158.634	37.0529	0.1	no evidence	0.9	strong	0.8
perimeter_sd	Bayesian ANOVA	testing_g2	151.43 ± 134.13	testing_g4	268.33 ± 85.17	-114.546	-211.787	-16.7316	0.01	no evidence	0.99	decisive	0.98
perimeter_sd	Bayesian ANOVA	testing_g3	214.43 ± 95.55	testing_g4	268.33 ± 85.17	-53.3064	-152.305	41.8203	0.13	no evidence	0.87	moderate	0.74
major_axis_mean	Bayesian Mann-Whitney	bluelight	53.04 [45.18–61.84]	testing_g2	36.44 [31.73–47.10]	13.0512	-26.9998	47.5347	0.79	moderate	0.21	no evidence	0.58
major_axis_mean	Bayesian Mann-Whitney	bluelight	53.04 [45.18–61.84]	testing_g3	47.81 [41.28–60.87]	2.09897	-48.6803	38.0357	0.6	no evidence	0.4	no evidence	0.2
major_axis_mean	Bayesian Mann-Whitney	bluelight	53.04 [45.18–61.84]	testing_g4	58.18 [53.55–64.11]	-1.88885	-25.1086	28.0521	0.42	no evidence	0.58	no evidence	0.16
major_axis_mean	Bayesian Mann-Whitney	testing_g2	36.44 [31.73–47.10]	testing_g3	47.81 [41.28–60.87]	-10.8656	-61.0235	29.8441	0.27	no evidence	0.73	weak	0.46
major_axis_mean	Bayesian Mann-Whitney	testing_g2	36.44 [31.73–47.10]	testing_g4	58.18 [53.55–64.11]	-15.0403	-37.4263	18.5734	0.2	no evidence	0.8	moderate	0.6
major_axis_mean	Bayesian Mann-Whitney	testing_g3	47.81 [41.28–60.87]	testing_g4	58.18 [53.55–64.11]	-3.98136	-28.9146	39.9606	0.36	no evidence	0.64	no evidence	0.28
major_axis_max	Bayesian Mann-Whitney	bluelight	107.06 [95.19–127.68]	testing_g2	60.43 [49.82–88.37]	33.7438	-76.3056	102.745	0.81	moderate	0.19	no evidence	0.62
major_axis_max	Bayesian Mann-Whitney	bluelight	107.06 [95.19–127.68]	testing_g3	104.83 [77.10–125.11]	4.3684	-74.7782	74.6714	0.55	no evidence	0.45	no evidence	0.1
major_axis_max	Bayesian Mann-Whitney	bluelight	107.06 [95.19–127.68]	testing_g4	116.40 [85.50–126.27]	0.0096392	-70.2577	73.8202	0.49	no evidence	0.51	no evidence	0.02
major_axis_max	Bayesian Mann-Whitney	testing_g2	60.43 [49.82–88.37]	testing_g3	104.83 [77.10–125.11]	-29.6991	-109.984	93.1273	0.19	no evidence	0.81	moderate	0.62
major_axis_max	Bayesian Mann-Whitney	testing_g2	60.43 [49.82–88.37]	testing_g4	116.40 [85.50–126.27]	-33.9139	-88.4774	92.2761	0.17	no evidence	0.83	moderate	0.66
major_axis_max	Bayesian Mann-Whitney	testing_g3	104.83 [77.10–125.11]	testing_g4	116.40 [85.50–126.27]	-4.11058	-62.4006	81.0593	0.43	no evidence	0.57	no evidence	0.14
minor_axis_mean	Bayesian Mann-Whitney	bluelight	32.66 [30.16–35.15]	testing_g2	27.80 [24.91–33.02]	3.52667	-12.993	24.2037	0.7	weak	0.3	no evidence	0.4
minor_axis_mean	Bayesian Mann-Whitney	bluelight	32.66 [30.16–35.15]	testing_g3	31.29 [30.28–34.19]	-0.474422	-24.7863	18.8213	0.51	no evidence	0.49	no evidence	0.02
minor_axis_mean	Bayesian Mann-Whitney	bluelight	32.66 [30.16–35.15]	testing_g4	34.66 [27.82–38.17]	0.507748	-14.5421	21.5209	0.48	no evidence	0.52	no evidence	0.04
minor_axis_mean	Bayesian Mann-Whitney	testing_g2	27.80 [24.91–33.02]	testing_g3	31.29 [30.28–34.19]	-3.94796	-29.9928	12.8172	0.3	no evidence	0.7	weak	0.4
minor_axis_mean	Bayesian Mann-Whitney	testing_g2	27.80 [24.91–33.02]	testing_g4	34.66 [27.82–38.17]	-3.08594	-16.5213	15.5167	0.35	no evidence	0.65	weak	0.3
minor_axis_mean	Bayesian Mann-Whitney	testing_g3	31.29 [30.28–34.19]	testing_g4	34.66 [27.82–38.17]	0.983682	-12.5887	27.31	0.48	no evidence	0.52	no evidence	0.04
minor_axis_max	Bayesian ANOVA	bluelight	59.16 ± 11.04	testing_g2	45.49 ± 13.43	13.4789	-0.275806	26.7844	0.97	strong	0.03	no evidence	0.94
minor_axis_max	Bayesian ANOVA	bluelight	59.16 ± 11.04	testing_g3	59.60 ± 17.08	-0.391582	-14.1838	13.1019	0.48	no evidence	0.52	no evidence	0.04
minor_axis_max	Bayesian ANOVA	bluelight	59.16 ± 11.04	testing_g4	60.84 ± 15.61	-1.56196	-15.5354	12.0529	0.42	no evidence	0.58	no evidence	0.16
minor_axis_max	Bayesian ANOVA	testing_g2	45.49 ± 13.43	testing_g3	59.60 ± 17.08	-13.8705	-27.3335	-0.169772	0.02	no evidence	0.98	strong	0.96
minor_axis_max	Bayesian ANOVA	testing_g2	45.49 ± 13.43	testing_g4	60.84 ± 15.61	-15.0409	-28.5157	-1.54947	0.02	no evidence	0.98	strong	0.96
minor_axis_max	Bayesian ANOVA	testing_g3	59.60 ± 17.08	testing_g4	60.84 ± 15.61	-1.17038	-14.8861	12.4354	0.43	no evidence	0.57	no evidence	0.14
eccentricity_mean	Bayesian Mann-Whitney	bluelight	0.72 [0.71–0.75]	testing_g2	0.61 [0.52–0.62]	0.118962	-0.213367	0.475029	0.72	weak	0.28	no evidence	0.44
eccentricity_mean	Bayesian Mann-Whitney	bluelight	0.72 [0.71–0.75]	testing_g3	0.71 [0.64–0.72]	0.0328171	-0.189824	0.299001	0.65	weak	0.35	no evidence	0.3
eccentricity_mean	Bayesian Mann-Whitney	bluelight	0.72 [0.71–0.75]	testing_g4	0.75 [0.72–0.79]	-0.0474642	-0.261106	0.0974493	0.32	no evidence	0.68	weak	0.36
eccentricity_mean	Bayesian Mann-Whitney	testing_g2	0.61 [0.52–0.62]	testing_g3	0.71 [0.64–0.72]	-0.085942	-0.443508	0.266871	0.32	no evidence	0.68	weak	0.36
eccentricity_mean	Bayesian Mann-Whitney	testing_g2	0.61 [0.52–0.62]	testing_g4	0.75 [0.72–0.79]	-0.165871	-0.521193	0.123681	0.17	no evidence	0.83	moderate	0.66
eccentricity_mean	Bayesian Mann-Whitney	testing_g3	0.71 [0.64–0.72]	testing_g4	0.75 [0.72–0.79]	-0.0797093	-0.345165	0.0940351	0.25	no evidence	0.75	moderate	0.5
eccentricity_max	Bayesian Mann-Whitney	bluelight	0.97 [0.94–0.97]	testing_g2	0.75 [0.74–0.95]	0.158013	-0.0604292	0.504945	0.73	weak	0.27	no evidence	0.46
eccentricity_max	Bayesian Mann-Whitney	bluelight	0.97 [0.94–0.97]	testing_g3	0.96 [0.90–0.98]	0.0236604	-0.0673504	0.145924	0.55	no evidence	0.45	no evidence	0.1
eccentricity_max	Bayesian Mann-Whitney	bluelight	0.97 [0.94–0.97]	testing_g4	0.97 [0.96–0.98]	-0.00292118	-0.0645699	0.0665107	0.49	no evidence	0.51	no evidence	0.02
eccentricity_max	Bayesian Mann-Whitney	testing_g2	0.75 [0.74–0.95]	testing_g3	0.96 [0.90–0.98]	-0.134178	-0.516396	0.146969	0.24	no evidence	0.76	moderate	0.52
eccentricity_max	Bayesian Mann-Whitney	testing_g2	0.75 [0.74–0.95]	testing_g4	0.97 [0.96–0.98]	-0.160788	-0.513615	0.0690077	0.22	no evidence	0.78	moderate	0.56
eccentricity_max	Bayesian Mann-Whitney	testing_g3	0.96 [0.90–0.98]	testing_g4	0.97 [0.96–0.98]	-0.0266987	-0.154595	0.0776061	0.43	no evidence	0.57	no evidence	0.14
step_distance_mean	Bayesian Mann-Whitney	bluelight	1.27 [0.72–2.62]	testing_g2	0.27 [0.23–1.76]	-0.0535926	-8.6108	4.12626	0.72	weak	0.28	no evidence	0.44
step_distance_mean	Bayesian Mann-Whitney	bluelight	1.27 [0.72–2.62]	testing_g3	1.72 [0.42–4.64]	-1.20751	-8.51535	3.98816	0.47	no evidence	0.53	no evidence	0.06
step_distance_mean	Bayesian Mann-Whitney	bluelight	1.27 [0.72–2.62]	testing_g4	2.80 [1.72–3.78]	-0.998707	-5.09152	3.00787	0.35	no evidence	0.65	weak	0.3
step_distance_mean	Bayesian Mann-Whitney	testing_g2	0.27 [0.23–1.76]	testing_g3	1.72 [0.42–4.64]	-1.1252	-9.01582	8.97316	0.27	no evidence	0.73	weak	0.46
step_distance_mean	Bayesian Mann-Whitney	testing_g2	0.27 [0.23–1.76]	testing_g4	2.80 [1.72–3.78]	-0.956359	-5.59199	7.63887	0.33	no evidence	0.67	weak	0.34
step_distance_mean	Bayesian Mann-Whitney	testing_g3	1.72 [0.42–4.64]	testing_g4	2.80 [1.72–3.78]	0.18425	-5.45389	7.54342	0.51	no evidence	0.49	no evidence	0.02
speed_mean	Bayesian Mann-Whitney	bluelight	1.27 [0.72–2.62]	testing_g2	0.27 [0.23–1.76]	-0.0469338	-8.6108	4.12626	0.72	weak	0.28	no evidence	0.44
speed_mean	Bayesian Mann-Whitney	bluelight	1.27 [0.72–2.62]	testing_g3	1.72 [0.42–4.64]	-1.18982	-8.51535	3.98816	0.47	no evidence	0.53	no evidence	0.06
speed_mean	Bayesian Mann-Whitney	bluelight	1.27 [0.72–2.62]	testing_g4	2.80 [1.72–3.78]	-1.00489	-5.09152	3.00787	0.35	no evidence	0.65	weak	0.3
speed_mean	Bayesian Mann-Whitney	testing_g2	0.27 [0.23–1.76]	testing_g3	1.72 [0.42–4.64]	-1.15256	-9.01582	8.97316	0.27	no evidence	0.73	weak	0.46
speed_mean	Bayesian Mann-Whitney	testing_g2	0.27 [0.23–1.76]	testing_g4	2.80 [1.72–3.78]	-0.968027	-5.59199	7.63887	0.33	no evidence	0.67	weak	0.34
speed_mean	Bayesian Mann-Whitney	testing_g3	1.72 [0.42–4.64]	testing_g4	2.80 [1.72–3.78]	0.173986	-5.45389	7.54342	0.51	no evidence	0.49	no evidence	0.02
speed_max	Bayesian Mann-Whitney	bluelight	8.66 [4.43–14.78]	testing_g2	0.66 [0.60–18.30]	-3.76487	-106.101	78.3503	0.7	weak	0.3	no evidence	0.4
speed_max	Bayesian Mann-Whitney	bluelight	8.66 [4.43–14.78]	testing_g3	14.72 [3.40–36.35]	-9.1655	-92.6259	76.4259	0.44	no evidence	0.56	no evidence	0.12
speed_max	Bayesian Mann-Whitney	bluelight	8.66 [4.43–14.78]	testing_g4	25.15 [12.62–32.62]	-13.9902	-95.7969	69.1337	0.3	no evidence	0.7	weak	0.4
speed_max	Bayesian Mann-Whitney	testing_g2	0.66 [0.60–18.30]	testing_g3	14.72 [3.40–36.35]	-5.23654	-95.6522	107.203	0.31	no evidence	0.69	weak	0.38
speed_max	Bayesian Mann-Whitney	testing_g2	0.66 [0.60–18.30]	testing_g4	25.15 [12.62–32.62]	-10.2421	-98.8232	99.9107	0.29	no evidence	0.71	weak	0.42
speed_max	Bayesian Mann-Whitney	testing_g3	14.72 [3.40–36.35]	testing_g4	25.15 [12.62–32.62]	-4.5736	-96.8987	86.4356	0.43	no evidence	0.57	no evidence	0.14
acceleration	Bayesian Mann-Whitney	bluelight	3.90 [1.90–9.68]	testing_g2	0.41 [0.35–10.63]	-4.51023	-82.9477	28.5946	0.7	weak	0.3	no evidence	0.4
acceleration	Bayesian Mann-Whitney	bluelight	3.90 [1.90–9.68]	testing_g3	8.28 [1.49–14.52]	-5.88257	-52.5098	27.6934	0.43	no evidence	0.57	no evidence	0.14
acceleration	Bayesian Mann-Whitney	bluelight	3.90 [1.90–9.68]	testing_g4	11.64 [6.32–14.05]	-3.02983	-18.1665	23.5872	0.33	no evidence	0.67	weak	0.34
acceleration	Bayesian Mann-Whitney	testing_g2	0.41 [0.35–10.63]	testing_g3	8.28 [1.49–14.52]	-1.15393	-53.708	83.2447	0.3	no evidence	0.7	weak	0.4
acceleration	Bayesian Mann-Whitney	testing_g2	0.41 [0.35–10.63]	testing_g4	11.64 [6.32–14.05]	1.72254	-19.3647	79.1384	0.32	no evidence	0.68	weak	0.36
acceleration	Bayesian Mann-Whitney	testing_g3	8.28 [1.49–14.52]	testing_g4	11.64 [6.32–14.05]	2.83529	-18.4635	48.7006	0.48	no evidence	0.52	no evidence	0.04
cumulative_path_length	Bayesian Mann-Whitney	bluelight	1277.78 [918.23–3249.87]	testing_g2	161.20 [43.31–2183.87]	520.849	-8136.26	5772.22	0.76	moderate	0.24	no evidence	0.52
cumulative_path_length	Bayesian Mann-Whitney	bluelight	1277.78 [918.23–3249.87]	testing_g3	1572.67 [301.17–4099.48]	-626.148	-8376.14	5515.53	0.53	no evidence	0.47	no evidence	0.06
cumulative_path_length	Bayesian Mann-Whitney	bluelight	1277.78 [918.23–3249.87]	testing_g4	2442.18 [1583.68–3006.67]	-263.921	-4546.99	4239.16	0.45	no evidence	0.55	no evidence	0.1
cumulative_path_length	Bayesian Mann-Whitney	testing_g2	161.20 [43.31–2183.87]	testing_g3	1572.67 [301.17–4099.48]	-1131.71	-9235.8	8739.23	0.28	no evidence	0.72	weak	0.44
cumulative_path_length	Bayesian Mann-Whitney	testing_g2	161.20 [43.31–2183.87]	testing_g4	2442.18 [1583.68–3006.67]	-751.454	-5406.64	7462.86	0.31	no evidence	0.69	weak	0.38
cumulative_path_length	Bayesian Mann-Whitney	testing_g3	1572.67 [301.17–4099.48]	testing_g4	2442.18 [1583.68–3006.67]	358.96	-5149.95	7702.73	0.52	no evidence	0.48	no evidence	0.04
net_displacement	Bayesian Mann-Whitney	bluelight	61.57 [40.16–62.80]	testing_g2	15.06 [9.82–54.59]	21.6979	-47.8599	61.4823	0.69	weak	0.31	no evidence	0.38
net_displacement	Bayesian Mann-Whitney	bluelight	61.57 [40.16–62.80]	testing_g3	60.81 [40.27–64.32]	3.13332	-49.1296	58.0895	0.47	no evidence	0.53	no evidence	0.06
net_displacement	Bayesian Mann-Whitney	bluelight	61.57 [40.16–62.80]	testing_g4	62.82 [57.45–65.54]	-2.17825	-50.0053	53.4772	0.39	no evidence	0.61	no evidence	0.22
net_displacement	Bayesian Mann-Whitney	testing_g2	15.06 [9.82–54.59]	testing_g3	60.81 [40.27–64.32]	-18.5537	-63.2409	60.9023	0.36	no evidence	0.64	no evidence	0.28
net_displacement	Bayesian Mann-Whitney	testing_g2	15.06 [9.82–54.59]	testing_g4	62.82 [57.45–65.54]	-23.8576	-64.1166	58.2482	0.32	no evidence	0.68	weak	0.36
net_displacement	Bayesian Mann-Whitney	testing_g3	60.81 [40.27–64.32]	testing_g4	62.82 [57.45–65.54]	-5.1486	-60.7237	55.2358	0.39	no evidence	0.61	no evidence	0.22
tortuosity	Bayesian Mann-Whitney	bluelight	44.05 [26.31–57.08]	testing_g2	15.86 [3.71–45.83]	1.65657	-133.344	104.373	0.68	weak	0.32	no evidence	0.36
tortuosity	Bayesian Mann-Whitney	bluelight	44.05 [26.31–57.08]	testing_g3	57.19 [9.33–103.50]	-21.9452	-148.77	98.7673	0.49	no evidence	0.51	no evidence	0.02
tortuosity	Bayesian Mann-Whitney	bluelight	44.05 [26.31–57.08]	testing_g4	41.55 [27.96–57.05]	0.293965	-80.3091	80.222	0.51	no evidence	0.49	no evidence	0.02
tortuosity	Bayesian Mann-Whitney	testing_g2	15.86 [3.71–45.83]	testing_g3	57.19 [9.33–103.50]	-24.3101	-166.64	149.541	0.34	no evidence	0.66	weak	0.32
tortuosity	Bayesian Mann-Whitney	testing_g2	15.86 [3.71–45.83]	testing_g4	41.55 [27.96–57.05]	-1.00422	-96.0067	147.118	0.37	no evidence	0.63	no evidence	0.26
tortuosity	Bayesian Mann-Whitney	testing_g3	57.19 [9.33–103.50]	testing_g4	41.55 [27.96–57.05]	22.4744	-91.9107	161.234	0.57	no evidence	0.43	no evidence	0.14
msd	Bayesian Mann-Whitney	bluelight	10.74 [3.83–28.82]	testing_g2	0.49 [0.20–27.06]	-52.8534	-721.403	223.388	0.73	weak	0.27	no evidence	0.46
msd	Bayesian Mann-Whitney	bluelight	10.74 [3.83–28.82]	testing_g3	19.99 [2.47–135.55]	-71.4239	-590.904	222.611	0.47	no evidence	0.53	no evidence	0.06
msd	Bayesian Mann-Whitney	bluelight	10.74 [3.83–28.82]	testing_g4	116.85 [21.45–150.15]	-60.4162	-262.42	209.03	0.32	no evidence	0.68	weak	0.36
msd	Bayesian Mann-Whitney	testing_g2	0.49 [0.20–27.06]	testing_g3	19.99 [2.47–135.55]	-18.5447	-594.015	723.737	0.33	no evidence	0.67	weak	0.34
msd	Bayesian Mann-Whitney	testing_g2	0.49 [0.20–27.06]	testing_g4	116.85 [21.45–150.15]	-6.9713	-265.531	710.155	0.31	no evidence	0.69	weak	0.38
msd	Bayesian Mann-Whitney	testing_g3	19.99 [2.47–135.55]	testing_g4	116.85 [21.45–150.15]	10.5351	-264.753	579.656	0.43	no evidence	0.57	no evidence	0.14
path_entropy	Bayesian Mann-Whitney	bluelight	2.97 [2.96–2.98]	testing_g2	2.91 [2.87–2.94]	0.0411204	-0.164279	0.161053	0.77	moderate	0.23	no evidence	0.54
path_entropy	Bayesian Mann-Whitney	bluelight	2.97 [2.96–2.98]	testing_g3	2.95 [2.92–2.96]	0.010724	-0.177055	0.104777	0.76	moderate	0.24	no evidence	0.52
path_entropy	Bayesian Mann-Whitney	bluelight	2.97 [2.96–2.98]	testing_g4	2.93 [2.92–2.95]	0.0344794	-0.169693	0.206457	0.8	moderate	0.2	no evidence	0.6
path_entropy	Bayesian Mann-Whitney	testing_g2	2.91 [2.87–2.94]	testing_g3	2.95 [2.92–2.96]	-0.0306203	-0.138661	0.0766847	0.29	no evidence	0.71	weak	0.42
path_entropy	Bayesian Mann-Whitney	testing_g2	2.91 [2.87–2.94]	testing_g4	2.93 [2.92–2.95]	-0.00672069	-0.129738	0.16943	0.44	no evidence	0.56	no evidence	0.12
path_entropy	Bayesian Mann-Whitney	testing_g3	2.95 [2.92–2.96]	testing_g4	2.93 [2.92–2.95]	0.024398	-0.0731634	0.182206	0.63	no evidence	0.37	no evidence	0.26
centroid_sed	Bayesian Mann-Whitney	bluelight	1277.78 [918.23–3249.87]	testing_g2	161.20 [43.31–2183.87]	496.598	-8136.26	5772.22	0.76	moderate	0.24	no evidence	0.52
centroid_sed	Bayesian Mann-Whitney	bluelight	1277.78 [918.23–3249.87]	testing_g3	1572.67 [301.17–4099.48]	-622.121	-8376.14	5515.53	0.53	no evidence	0.47	no evidence	0.06
centroid_sed	Bayesian Mann-Whitney	bluelight	1277.78 [918.23–3249.87]	testing_g4	2442.18 [1583.68–3006.67]	-264.419	-4546.99	4239.16	0.45	no evidence	0.55	no evidence	0.1
centroid_sed	Bayesian Mann-Whitney	testing_g2	161.20 [43.31–2183.87]	testing_g3	1572.67 [301.17–4099.48]	-1127.83	-9235.8	8739.23	0.28	no evidence	0.72	weak	0.44
centroid_sed	Bayesian Mann-Whitney	testing_g2	161.20 [43.31–2183.87]	testing_g4	2442.18 [1583.68–3006.67]	-764.482	-5406.64	7462.86	0.31	no evidence	0.69	weak	0.38
centroid_sed	Bayesian Mann-Whitney	testing_g3	1572.67 [301.17–4099.48]	testing_g4	2442.18 [1583.68–3006.67]	369.097	-5149.95	7702.73	0.52	no evidence	0.48	no evidence	0.04
mean_centroid_distance_to_goal	Bayesian Mann-Whitney	bluelight	85.24 [74.36–88.35]	testing_g2	60.33 [54.23–72.71]	15.0382	-29.6528	38.2807	0.79	moderate	0.21	no evidence	0.58
mean_centroid_distance_to_goal	Bayesian Mann-Whitney	bluelight	85.24 [74.36–88.35]	testing_g3	66.48 [60.91–81.56]	9.09509	-30.228	34.626	0.71	weak	0.29	no evidence	0.42
mean_centroid_distance_to_goal	Bayesian Mann-Whitney	bluelight	85.24 [74.36–88.35]	testing_g4	73.15 [61.24–85.53]	8.54767	-30.8646	42.0577	0.69	weak	0.31	no evidence	0.38
mean_centroid_distance_to_goal	Bayesian Mann-Whitney	testing_g2	60.33 [54.23–72.71]	testing_g3	66.48 [60.91–81.56]	-6.00161	-40.3273	34.0891	0.34	no evidence	0.66	weak	0.32
mean_centroid_distance_to_goal	Bayesian Mann-Whitney	testing_g2	60.33 [54.23–72.71]	testing_g4	73.15 [61.24–85.53]	-6.45547	-36.0298	37.0068	0.38	no evidence	0.62	no evidence	0.24
mean_centroid_distance_to_goal	Bayesian Mann-Whitney	testing_g3	66.48 [60.91–81.56]	testing_g4	73.15 [61.24–85.53]	-0.493943	-31.9938	37.582	0.47	no evidence	0.53	no evidence	0.06
minimum_centroid_distance_to_goal	Bayesian ANOVA	bluelight	55.82 ± 6.95	testing_g2	51.82 ± 5.43	3.87678	-2.35183	10.2614	0.9	moderate	0.1	no evidence	0.8
minimum_centroid_distance_to_goal	Bayesian ANOVA	bluelight	55.82 ± 6.95	testing_g3	46.75 ± 5.91	8.86428	2.47767	15.1431	1	decisive	0	no evidence	1
minimum_centroid_distance_to_goal	Bayesian ANOVA	bluelight	55.82 ± 6.95	testing_g4	49.57 ± 7.51	6.09333	-0.305589	12.2594	0.97	strong	0.03	no evidence	0.94
minimum_centroid_distance_to_goal	Bayesian ANOVA	testing_g2	51.82 ± 5.43	testing_g3	46.75 ± 5.91	4.9875	-1.21407	11.2454	0.95	strong	0.05	no evidence	0.9
minimum_centroid_distance_to_goal	Bayesian ANOVA	testing_g2	51.82 ± 5.43	testing_g4	49.57 ± 7.51	2.21655	-3.86811	8.50065	0.76	moderate	0.24	no evidence	0.52
minimum_centroid_distance_to_goal	Bayesian ANOVA	testing_g3	46.75 ± 5.91	testing_g4	49.57 ± 7.51	-2.77095	-9.11487	3.61338	0.19	no evidence	0.81	moderate	0.62
time_to_max_area	Bayesian Mann-Whitney	bluelight	556.50 [320.25–1144.00]	testing_g2	315.50 [174.25–530.75]	323.307	-541	1081	0.75	moderate	0.25	no evidence	0.5
time_to_max_area	Bayesian Mann-Whitney	bluelight	556.50 [320.25–1144.00]	testing_g3	381.50 [344.75–486.25]	245.847	-601	985	0.62	no evidence	0.38	no evidence	0.24
time_to_max_area	Bayesian Mann-Whitney	bluelight	556.50 [320.25–1144.00]	testing_g4	396.00 [325.50–448.25]	308.421	-272	986	0.67	weak	0.33	no evidence	0.34
time_to_max_area	Bayesian Mann-Whitney	testing_g2	315.50 [174.25–530.75]	testing_g3	381.50 [344.75–486.25]	-75.9753	-756	521	0.38	no evidence	0.62	no evidence	0.24
time_to_max_area	Bayesian Mann-Whitney	testing_g2	315.50 [174.25–530.75]	testing_g4	396.00 [325.50–448.25]	-15.1746	-415	548	0.43	no evidence	0.57	no evidence	0.14
time_to_max_area	Bayesian Mann-Whitney	testing_g3	381.50 [344.75–486.25]	testing_g4	396.00 [325.50–448.25]	61.1401	-316	608	0.53	no evidence	0.47	no evidence	0.06
area_end	Bayesian ANOVA	bluelight	1168.30 ± 515.39	testing_g2	962.00 ± 539.95	202.099	-257.413	656.333	0.81	moderate	0.19	no evidence	0.62
area_end	Bayesian ANOVA	bluelight	1168.30 ± 515.39	testing_g3	927.70 ± 537.11	236.261	-227.973	689.181	0.85	moderate	0.15	no evidence	0.7
area_end	Bayesian ANOVA	bluelight	1168.30 ± 515.39	testing_g4	611.10 ± 333.40	543.491	87.374	1011.84	0.99	strong	0.01	no evidence	0.98
area_end	Bayesian ANOVA	testing_g2	962.00 ± 539.95	testing_g3	927.70 ± 537.11	34.1626	-430.151	498.718	0.56	no evidence	0.44	no evidence	0.12
area_end	Bayesian ANOVA	testing_g2	962.00 ± 539.95	testing_g4	611.10 ± 333.40	341.393	-112.846	792.329	0.93	strong	0.07	no evidence	0.86
area_end	Bayesian ANOVA	testing_g3	927.70 ± 537.11	testing_g4	611.10 ± 333.40	307.23	-157.054	781.682	0.9	strong	0.1	no evidence	0.8
